# Comparative co-expression reveals a regulatory core shared by angiosperm and conifer roots under cold

**DOI:** 10.64898/2026.08.15.745010

**Authors:** Tuuli Aro, Elena M van Zalen, Alexander Vergara, Camilla Canovi, Vikash Kumar, Ellen Dimmen Chapple, Torgeir R. Hvidsten, Vaughan Hurry, Nathaniel R. Street

**Affiliations:** Umeå Plant Science Centre (UPSC), Department of Forest Genetics and Plant Physiology, Swedish University of Agricultural Sciences, 901 83 Umeå, Sweden; Umeå Plant Science Centre (UPSC), Department of Plant Physiology, Umeå University, 901 87 Umeå, Sweden; Instituto de Ciencias de la Ingeniería, Universidad de O’Higgins, Rancagua, Chile; Faculty of Chemistry, Biotechnology and Food Science, Norwegian University of Life Sciences, 1433 Ås, Norway; SciLifeLab, Department of Plant Physiology, Umeå University, 901 87 Umeå, Sweden

**Keywords:** boreal forest, cold acclimation, comparative co-expression, conserved gene regulation, gibberellin, gymnosperm, RNA sequencing, root transcriptome

## Abstract

• Climate change is reducing the boreal snowpack that insulates soils, exposing tree roots to more frequent freezing. The molecular cold response of roots is poorly characterised, and its conservation across the angiosperm–gymnosperm divide is unknown. We asked how much of the root cold response is shared among divergent boreal trees.

• We profiled fine-root transcriptomes of four boreal trees (*Picea abies*, *Pinus sylvestris*, *Betula pendula* and *Populus tremula*) and two *Arabidopsis thaliana* ecotypes during a ten-day 5 °C treatment by RNA sequencing, and used comparative co-expression to detect conserved regulation independently of response timing.

• Expressed genes were largely shared, but the genes differentially expressed, and the timing of their response, diverged between species. Despite this, a core of orthologues retained conserved co-expression neighbourhoods across more than 300 million years, enriched for growth regulation, metabolism and stress signalling, including a gibberellin-related metabolic component of the growth response.

• The root cold response is therefore species specific in identity and timing, yet underlain by a conserved co-expression core.
