## Supplementary material for "Comparative co-expression reveals a regulatory core shared by angiosperm and conifer roots under cold": Table S1

### Sheet: Legend
Table	Title / content
S1	GO enrichment (biological process) of the 270 orthogroups differentially expressed in all six species/ecotypes (represented by their Col-0 DEGs).
Method	topGO classic Fisher exact test, Benjamini-Hochberg FDR; terms with padj < 0.05. Arabidopsis (PlantGenIE) annotation; universe = expressed Col-0 background.
Set	270 orthogroups with a DEG in every species (og_summary, n_species_with_DEGs==6); study set = the Col-0 DEGs in these orthogroups.

### Sheet: Table S1
GO.ID	Term	Annotated	Significant	Expected	classicFisher P	padj
GO:1901700	response to oxygen-containing compound	2349	179	76.5	3.2e-29	0
GO:0050896	response to stimulus	6263	332	203.97	4e-27	0
GO:0009723	response to ethylene	349	49	11.37	4.6e-18	0
GO:0009719	response to endogenous stimulus	1665	120	54.22	4.1e-17	0
GO:0009725	response to hormone	1665	120	54.22	4.1e-17	0
GO:1901698	response to nitrogen compound	643	64	20.94	1.4e-15	0
GO:0010200	response to chitin	420	49	13.68	8.7e-15	0
GO:0071369	cellular response to ethylene stimulus	143	27	4.66	1.2e-13	0
GO:0006950	response to stress	3777	199	123.01	1.5e-13	0
GO:0009628	response to abiotic stimulus	2757	157	89.79	3.8e-13	0
GO:0009414	response to water deprivation	412	44	13.42	4.6e-12	0
GO:0009415	response to water	420	44	13.68	8.8e-12	0
GO:0009873	ethylene-activated signaling pathway	124	23	4.04	1.2e-11	0
GO:0001101	response to acid chemical	427	44	13.91	1.5e-11	0
GO:0032870	cellular response to hormone stimulus	790	63	25.73	4.8e-11	0
GO:0071495	cellular response to endogenous stimulus	790	63	25.73	4.8e-11	0
GO:0070887	cellular response to chemical stimulus	1115	79	36.31	5e-11	0
GO:0000160	phosphorelay signal transduction system	135	23	4.4	7.2e-11	0
GO:0033993	response to lipid	1093	77	35.6	1.2e-10	0
GO:0009408	response to heat	297	33	9.67	8.3e-10	0
GO:0009607	response to biotic stimulus	1517	94	49.4	8.6e-10	0
GO:0051716	cellular response to stimulus	2469	134	80.41	9.3e-10	0
GO:0009755	hormone-mediated signaling pathway	753	58	24.52	1.1e-09	0
GO:0043207	response to external biotic stimulus	1515	93	49.34	1.7e-09	0
GO:0051707	response to other organism	1515	93	49.34	1.7e-09	0
GO:0044419	biological process involved in interspecies interaction between organisms	1522	93	49.57	2.2e-09	0
GO:0009266	response to temperature stimulus	940	66	30.61	3.3e-09	0
GO:0009404	toxin metabolic process	222	27	7.23	4.1e-09	0
GO:0019748	secondary metabolic process	454	40	14.79	1.3e-08	0
GO:0035556	intracellular signal transduction	617	48	20.09	2.4e-08	0
GO:0009407	toxin catabolic process	210	25	6.84	2.4e-08	0
GO:0071215	cellular response to abscisic acid stimulus	261	28	8.5	3.4e-08	0
GO:0097306	cellular response to alcohol	261	28	8.5	3.4e-08	0
GO:0009738	abscisic acid-activated signaling pathway	248	27	8.08	4.4e-08	0
GO:0009737	response to abscisic acid	612	47	19.93	4.9e-08	0
GO:0006355	regulation of DNA-templated transcription	1673	95	54.48	5.4e-08	0
GO:2001141	regulation of RNA biosynthetic process	1673	95	54.48	5.4e-08	0
GO:0097305	response to alcohol	614	47	20	5.5e-08	0
GO:1901701	cellular response to oxygen-containing compound	861	59	28.04	5.6e-08	0
GO:0071396	cellular response to lipid	559	44	18.2	6.7e-08	0
GO:0051252	regulation of RNA metabolic process	1692	95	55.1	9.2e-08	0
GO:0098754	detoxification	225	25	7.33	9.4e-08	0
GO:0006979	response to oxidative stress	462	38	15.05	1.8e-07	0
GO:0009636	response to toxic substance	239	25	7.78	3e-07	0
GO:0009753	response to jasmonic acid	468	37	15.24	6.8e-07	0.0001
GO:0070542	response to fatty acid	471	37	15.34	7.9e-07	0.0001
GO:0009620	response to fungus	472	37	15.37	8.3e-07	0.0001
GO:0009605	response to external stimulus	1831	97	59.63	9.7e-07	0.0001
GO:0042538	hyperosmotic salinity response	159	19	5.18	1.1e-06	0.0001
GO:0046351	disaccharide biosynthetic process	35	9	1.14	1.3e-06	0.0001
GO:0098771	inorganic ion homeostasis	209	22	6.81	1.4e-06	0.0001
GO:0010583	response to cyclopentenone	148	18	4.82	1.6e-06	0.0001
GO:0002679	respiratory burst involved in defense response	120	16	3.91	1.8e-06	0.0001
GO:0045730	respiratory burst	120	16	3.91	1.8e-06	0.0001
GO:0005992	trehalose biosynthetic process	21	7	0.68	2.9e-06	0.0002
GO:0002252	immune effector process	127	16	4.14	3.8e-06	0.0003
GO:0009733	response to auxin	405	32	13.19	3.9e-06	0.0003
GO:0019219	regulation of nucleobase-containing compound metabolic process	1851	95	60.28	4.9e-06	0.0003
GO:0007165	signal transduction	1511	81	49.21	5.6e-06	0.0004
GO:0006351	DNA-templated transcription	1866	95	60.77	6.9e-06	0.0004
GO:0005991	trehalose metabolic process	24	7	0.78	8e-06	0.0005
GO:0009611	response to wounding	330	27	10.75	1.2e-05	0.0007
GO:0009312	oligosaccharide biosynthetic process	45	9	1.47	1.2e-05	0.0007
GO:0009644	response to high light intensity	223	21	7.26	1.4e-05	0.0008
GO:0080167	response to karrikin	126	15	4.1	1.5e-05	0.0009
GO:0010286	heat acclimation	84	12	2.74	1.7e-05	0.001
GO:0031669	cellular response to nutrient levels	318	26	10.36	1.7e-05	0.001
GO:0042542	response to hydrogen peroxide	193	19	6.29	1.9e-05	0.001
GO:0009642	response to light intensity	282	24	9.18	1.9e-05	0.001
GO:0009267	cellular response to starvation	305	25	9.93	2.4e-05	0.0013
GO:0023052	signaling	1586	81	51.65	3.2e-05	0.0017
GO:0042594	response to starvation	312	25	10.16	3.5e-05	0.0018
GO:0007154	cell communication	1593	81	51.88	3.7e-05	0.0019
GO:0000302	response to reactive oxygen species	298	24	9.7	4.6e-05	0.0023
GO:0080090	regulation of primary metabolic process	2124	101	69.17	5.7e-05	0.0029
GO:0006972	hyperosmotic response	248	21	8.08	6.6e-05	0.0033
GO:0009651	response to salt stress	778	46	25.34	7.4e-05	0.0036
GO:0010030	positive regulation of seed germination	15	5	0.49	8.3e-05	0.004
GO:0033554	cellular response to stress	1333	69	43.41	8.7e-05	0.0042
GO:0019375	galactolipid biosynthetic process	99	12	3.22	8.9e-05	0.0042
GO:0031667	response to nutrient levels	351	26	11.43	9.1e-05	0.0042
GO:0019374	galactolipid metabolic process	100	12	3.26	9.8e-05	0.0045
GO:0042592	homeostatic process	358	26	11.66	0.00013	0.0059
GO:0048878	chemical homeostasis	340	25	11.07	0.00014	0.0063
GO:0006970	response to osmotic stress	832	47	27.1	0.00018	0.0079
GO:0015698	inorganic anion transport	247	20	8.04	0.00018	0.0079
GO:0009247	glycolipid biosynthetic process	108	12	3.52	0.00021	0.009
GO:0006865	amino acid transport	250	20	8.14	0.00021	0.009
GO:0009409	response to cold	613	37	19.96	0.00025	0.0106
GO:0008152	metabolic process	9060	338	295.06	0.00026	0.0109
GO:0016036	cellular response to phosphate starvation	145	14	4.72	0.00028	0.0116
GO:0009624	response to nematode	81	10	2.64	0.00029	0.0119
GO:0006664	glycolipid metabolic process	114	12	3.71	0.00034	0.0138
GO:0015706	nitrate transmembrane transport	206	17	6.71	0.00043	0.0171
GO:1902025	nitrate import	206	17	6.71	0.00043	0.0171
GO:1903509	liposaccharide metabolic process	117	12	3.81	0.00044	0.0173
GO:0006457	protein folding	286	21	9.31	0.00047	0.0181
GO:0030003	intracellular monoatomic cation homeostasis	266	20	8.66	0.00047	0.0181
GO:0036293	response to decreased oxygen levels	102	11	3.32	0.00049	0.0187
GO:0055080	monoatomic cation homeostasis	287	21	9.35	0.0005	0.0189
GO:0010468	regulation of gene expression	2121	96	69.07	0.00051	0.0189
GO:0009744	response to sucrose	209	17	6.81	0.00051	0.0189
GO:0009889	regulation of biosynthetic process	2283	102	74.35	0.00053	0.0193
GO:0070482	response to oxygen levels	103	11	3.35	0.00053	0.0193
GO:0034285	response to disaccharide	211	17	6.87	0.00057	0.0205
GO:0010556	regulation of macromolecule biosynthetic process	2129	96	69.34	0.00058	0.0207
GO:0009987	cellular process	11232	405	365.79	0.00059	0.0208
GO:0006873	intracellular monoatomic ion homeostasis	271	20	8.83	0.0006	0.021
GO:0010117	photoprotection	6	3	0.2	0.00064	0.0222
GO:0050801	monoatomic ion homeostasis	293	21	9.54	0.00065	0.0223
GO:0006952	defense response	1540	73	50.15	0.00074	0.0252
GO:0009808	lignin metabolic process	61	8	1.99	0.00078	0.0263
GO:0071214	cellular response to abiotic stimulus	161	14	5.24	0.00081	0.0269
GO:0104004	cellular response to environmental stimulus	161	14	5.24	0.00081	0.0269
GO:0065007	biological regulation	4831	192	157.33	0.00082	0.0269
GO:0042343	indole glucosinolate metabolic process	14	4	0.46	0.00086	0.0278
GO:0055062	phosphate ion homeostasis	14	4	0.46	0.00086	0.0278
GO:0050794	regulation of cellular process	4013	163	130.69	0.00093	0.0298
GO:0050789	regulation of biological process	4450	178	144.92	0.00103	0.0326
GO:0003156	regulation of animal organ formation	2	2	0.07	0.00106	0.0326
GO:0071497	cellular response to freezing	2	2	0.07	0.00106	0.0326
GO:0080164	regulation of nitric oxide metabolic process	2	2	0.07	0.00106	0.0326
GO:0009867	jasmonic acid mediated signaling pathway	284	20	9.25	0.00107	0.0326
GO:0071395	cellular response to jasmonic acid stimulus	284	20	9.25	0.00107	0.0326
GO:0009809	lignin biosynthetic process	50	7	1.63	0.00111	0.0336
GO:0019222	regulation of metabolic process	2607	112	84.9	0.00113	0.0336
GO:0009743	response to carbohydrate	458	28	14.92	0.00113	0.0336
GO:0042631	cellular response to water deprivation	65	8	2.12	0.00119	0.0349
GO:0071462	cellular response to water stimulus	65	8	2.12	0.00119	0.0349
GO:0071398	cellular response to fatty acid	287	20	9.35	0.00122	0.0355
GO:0002376	immune system process	649	36	21.14	0.00138	0.0398
GO:0001666	response to hypoxia	99	10	3.22	0.00144	0.0412
GO:0071229	cellular response to acid chemical	67	8	2.18	0.00145	0.0412
GO:0019725	cellular homeostasis	314	21	10.23	0.00155	0.0437
GO:0050832	defense response to fungus	315	21	10.26	0.00161	0.0451
GO:0080134	regulation of response to stress	540	31	17.59	0.00172	0.0478
