## Supplementary material for "Comparative co-expression reveals a regulatory core shared by angiosperm and conifer roots under cold": Table S2

### Sheet: Legend
Table	Title / content
S2	GO enrichment (biological process) of conserved co-expressolog sets (ABC core; AB, BC shared sets), per representative species.
Method	topGO classic Fisher exact test, Benjamini-Hochberg FDR; terms with padj < 0.05 shown. Study set = species co-expressolog genes in each set that are also differentially expressed; universe = expressed genes per species.
Threshold	Co-expressologs defined at bidirectional adjusted P < 0.1 (matches Methods and the clique analysis).
Note	Species-exclusive sets A, B and the conifer-only set C showed little or no enrichment at P<0.1; only the single enriched term from set A is tabulated, and Fig. 4B shows the shared sets only.

### Sheet: Table S2
Species	Co-expressolog set	GO.ID	Term	Annotated	Significant	Expected	classicFisher P	padj
Aspen	ABC	GO:0006355	regulation of DNA-templated transcription	2115	375	217.95	6.9e-29	0
Aspen	ABC	GO:2001141	regulation of RNA biosynthetic process	2115	375	217.95	6.9e-29	0
Aspen	ABC	GO:0006351	DNA-templated transcription	2285	381	235.47	5.3e-24	0
Aspen	ABC	GO:0051252	regulation of RNA metabolic process	2376	383	244.85	2.3e-21	0
Aspen	ABC	GO:0071554	cell wall organization or biogenesis	524	126	54	3e-20	0
Aspen	ABC	GO:0019219	regulation of nucleobase-containing compound metabolic process	2467	388	254.23	1.1e-19	0
Aspen	ABC	GO:0048869	cellular developmental process	435	106	44.83	1.2e-17	0
Aspen	ABC	GO:0030154	cell differentiation	429	105	44.21	1.2e-17	0
Aspen	ABC	GO:0080090	regulation of primary metabolic process	3096	444	319.05	3.6e-15	0
Aspen	ABC	GO:0005975	carbohydrate metabolic process	1505	249	155.09	4.6e-15	0
Aspen	ABC	GO:0010468	regulation of gene expression	2683	393	276.49	1e-14	0
Aspen	ABC	GO:0010556	regulation of macromolecule biosynthetic process	2695	394	277.72	1.2e-14	0
Aspen	ABC	GO:0005976	polysaccharide metabolic process	743	145	76.57	1.3e-14	0
Aspen	ABC	GO:0060255	regulation of macromolecule metabolic process	3224	455	332.24	2.3e-14	0
Aspen	ABC	GO:0009889	regulation of biosynthetic process	2731	395	281.43	6e-14	0
Aspen	ABC	GO:0071555	cell wall organization	378	88	38.95	1.3e-13	0
Aspen	ABC	GO:0019222	regulation of metabolic process	3337	462	343.88	3.5e-13	0
Aspen	ABC	GO:0071669	plant-type cell wall organization or biogenesis	190	54	19.58	2.1e-12	0
Aspen	ABC	GO:0050794	regulation of cellular process	4819	623	496.6	4.2e-12	0
Aspen	ABC	GO:0045229	external encapsulating structure organization	408	89	42.04	4.4e-12	0
Aspen	ABC	GO:0050789	regulation of biological process	5013	641	516.59	1.4e-11	0
Aspen	ABC	GO:0065007	biological regulation	5556	700	572.55	1.6e-11	0
Aspen	ABC	GO:0044042	glucan metabolic process	637	120	65.64	3.2e-11	0
Aspen	ABC	GO:0032774	RNA biosynthetic process	3086	420	318.02	8.1e-11	0
Aspen	ABC	GO:0042546	cell wall biogenesis	248	59	25.56	5.7e-10	0
Aspen	ABC	GO:0141187	nucleic acid biosynthetic process	3156	422	325.23	8.4e-10	0
Aspen	ABC	GO:0000272	polysaccharide catabolic process	188	48	19.37	1.9e-09	0
Aspen	ABC	GO:0090376	seed trichome differentiation	88	29	9.07	6.8e-09	0
Aspen	ABC	GO:0005985	sucrose metabolic process	532	98	54.82	7.1e-09	0
Aspen	ABC	GO:0010026	trichome differentiation	100	31	10.31	1.1e-08	0
Aspen	ABC	GO:0046274	lignin catabolic process	48	20	4.95	1.6e-08	0
Aspen	ABC	GO:0005984	disaccharide metabolic process	541	98	55.75	1.7e-08	0
Aspen	ABC	GO:0046271	phenylpropanoid catabolic process	49	20	5.05	2.4e-08	0
Aspen	ABC	GO:0005982	starch metabolic process	538	97	55.44	2.6e-08	0
Aspen	ABC	GO:0009832	plant-type cell wall biogenesis	149	39	15.35	3e-08	0
Aspen	ABC	GO:0009311	oligosaccharide metabolic process	549	98	56.57	3.6e-08	0
Aspen	ABC	GO:0000278	mitotic cell cycle	271	58	27.93	4.9e-08	0
Aspen	ABC	GO:0022412	cellular process involved in reproduction in multicellular organism	97	29	10	7.8e-08	0
Aspen	ABC	GO:0009808	lignin metabolic process	106	30	10.92	1.8e-07	0
Aspen	ABC	GO:0042221	response to chemical	1545	220	159.21	2.1e-07	0
Aspen	ABC	GO:0006026	aminoglycan catabolic process	82	25	8.45	4e-07	0
Aspen	ABC	GO:0019748	secondary metabolic process	211	46	21.74	6.7e-07	0.0001
Aspen	ABC	GO:0045490	pectin catabolic process	101	28	10.41	7.3e-07	0.0001
Aspen	ABC	GO:0090558	plant epidermis development	170	39	17.52	1.2e-06	0.0001
Aspen	ABC	GO:0009698	phenylpropanoid metabolic process	134	33	13.81	1.5e-06	0.0001
Aspen	ABC	GO:0090378	seed trichome elongation	56	19	5.77	1.6e-06	0.0002
Aspen	ABC	GO:0034654	nucleobase-containing compound biosynthetic process	3385	425	348.83	1.7e-06	0.0002
Aspen	ABC	GO:0006833	water transport	25	12	2.58	2e-06	0.0002
Aspen	ABC	GO:0042044	fluid transport	25	12	2.58	2e-06	0.0002
Aspen	ABC	GO:0006826	iron ion transport	130	32	13.4	2.2e-06	0.0002
Aspen	ABC	GO:0048609	multicellular organismal reproductive process	181	39	18.65	6.2e-06	0.0005
Aspen	ABC	GO:0009834	plant-type secondary cell wall biogenesis	83	23	8.55	7e-06	0.0006
Aspen	ABC	GO:0006022	aminoglycan metabolic process	107	27	11.03	8.1e-06	0.0007
Aspen	ABC	GO:0016052	carbohydrate catabolic process	404	70	41.63	9.3e-06	0.0008
Aspen	ABC	GO:0044036	cell wall macromolecule metabolic process	146	33	15.05	1.1e-05	0.0009
Aspen	ABC	GO:0015709	thiosulfate transport	5	5	0.52	1.2e-05	0.0009
Aspen	ABC	GO:0071422	succinate transmembrane transport	5	5	0.52	1.2e-05	0.0009
Aspen	ABC	GO:1903047	mitotic cell cycle process	213	43	21.95	1.2e-05	0.0009
Aspen	ABC	GO:0009725	response to hormone	742	113	76.46	1.3e-05	0.001
Aspen	ABC	GO:0009719	response to endogenous stimulus	743	113	76.57	1.4e-05	0.001
Aspen	ABC	GO:0009664	plant-type cell wall organization	81	22	8.35	1.6e-05	0.0011
Aspen	ABC	GO:0009833	plant-type primary cell wall biogenesis	34	13	3.5	1.6e-05	0.0011
Aspen	ABC	GO:1901334	lactone metabolic process	65	19	6.7	1.9e-05	0.0013
Aspen	ABC	GO:0019852	L-ascorbic acid metabolic process	60	18	6.18	2.1e-05	0.0014
Aspen	ABC	GO:0016070	RNA metabolic process	3598	439	370.78	2.2e-05	0.0015
Aspen	ABC	GO:0042545	cell wall modification	101	25	10.41	2.5e-05	0.0017
Aspen	ABC	GO:0006030	chitin metabolic process	36	13	3.71	3.4e-05	0.0021
Aspen	ABC	GO:0006032	chitin catabolic process	36	13	3.71	3.4e-05	0.0021
Aspen	ABC	GO:0046348	amino sugar catabolic process	36	13	3.71	3.4e-05	0.0021
Aspen	ABC	GO:1901072	glucosamine-containing compound catabolic process	36	13	3.71	3.4e-05	0.0021
Aspen	ABC	GO:0030001	metal ion transport	523	83	53.9	4.2e-05	0.0026
Aspen	ABC	GO:0000281	mitotic cytokinesis	37	13	3.81	4.7e-05	0.0029
Aspen	ABC	GO:1901700	response to oxygen-containing compound	782	115	80.59	5.1e-05	0.0031
Aspen	ABC	GO:0045488	pectin metabolic process	145	31	14.94	6.2e-05	0.0037
Aspen	ABC	GO:0016998	cell wall macromolecule catabolic process	38	13	3.92	6.4e-05	0.0037
Aspen	ABC	GO:0030243	cellulose metabolic process	126	28	12.98	6.8e-05	0.0039
Aspen	ABC	GO:0061640	cytoskeleton-dependent cytokinesis	44	14	4.53	8.4e-05	0.0048
Aspen	ABC	GO:0000041	transition metal ion transport	196	38	20.2	9.4e-05	0.0053
Aspen	ABC	GO:0030244	cellulose biosynthetic process	85	21	8.76	0.00011	0.006
Aspen	ABC	GO:0098755	maintenance of seed dormancy by absisic acid	4	4	0.41	0.00011	0.006
Aspen	ABC	GO:0051273	beta-glucan metabolic process	137	29	14.12	0.00013	0.0071
Aspen	ABC	GO:0033993	response to lipid	432	69	44.52	0.00015	0.008
Aspen	ABC	GO:0010143	cutin biosynthetic process	10	6	1.03	0.00017	0.0089
Aspen	ABC	GO:0160062	cutin-based cuticle development	10	6	1.03	0.00017	0.0089
Aspen	ABC	GO:0015744	succinate transport	7	5	0.72	0.0002	0.0103
Aspen	ABC	GO:0045859	regulation of protein kinase activity	162	32	16.69	0.00023	0.0118
Aspen	ABC	GO:0042744	hydrogen peroxide catabolic process	135	28	13.91	0.00024	0.0121
Aspen	ABC	GO:0043549	regulation of kinase activity	170	33	17.52	0.00026	0.013
Aspen	ABC	GO:0009741	response to brassinosteroid	78	19	8.04	0.00028	0.0138
Aspen	ABC	GO:0018108	peptidyl-tyrosine phosphorylation	130	27	13.4	0.0003	0.0145
Aspen	ABC	GO:0018212	peptidyl-tyrosine modification	130	27	13.4	0.0003	0.0145
Aspen	ABC	GO:0051338	regulation of transferase activity	186	35	19.17	0.00032	0.0153
Aspen	ABC	GO:0042743	hydrogen peroxide metabolic process	146	29	15.05	0.0004	0.0189
Aspen	ABC	GO:0009611	response to wounding	74	18	7.63	0.00041	0.0192
Aspen	ABC	GO:0051274	beta-glucan biosynthetic process	100	22	10.31	0.00045	0.0208
Aspen	ABC	GO:0016049	cell growth	256	44	26.38	0.00048	0.022
Aspen	ABC	GO:0015729	oxaloacetate transport	8	5	0.82	0.0005	0.0222
Aspen	ABC	GO:1902356	oxaloacetate(2-) transmembrane transport	8	5	0.82	0.0005	0.0222
Aspen	ABC	GO:0001101	response to acid chemical	162	31	16.69	0.0005	0.0222
Aspen	ABC	GO:0006749	glutathione metabolic process	122	25	12.57	0.0006	0.0264
Aspen	ABC	GO:0010411	xyloglucan metabolic process	64	16	6.6	0.00061	0.0265
Aspen	ABC	GO:0015994	chlorophyll metabolic process	164	31	16.9	0.00063	0.0266
Aspen	ABC	GO:0009414	response to water deprivation	143	28	14.74	0.00063	0.0266
Aspen	ABC	GO:0015749	monosaccharide transmembrane transport	12	6	1.24	0.00063	0.0266
Aspen	ABC	GO:0000079	regulation of cyclin-dependent protein serine/threonine kinase activity	90	20	9.27	0.00071	0.0294
Aspen	ABC	GO:0009415	response to water	144	28	14.84	0.00071	0.0294
Aspen	ABC	GO:0007017	microtubule-based process	330	53	34.01	0.00073	0.03
Aspen	ABC	GO:0001932	regulation of protein phosphorylation	181	33	18.65	0.00082	0.0334
Aspen	ABC	GO:0043086	negative regulation of catalytic activity	197	35	20.3	0.00094	0.0376
Aspen	ABC	GO:0071900	regulation of protein serine/threonine kinase activity	92	20	9.48	0.00095	0.0376
Aspen	ABC	GO:0032502	developmental process	1553	197	160.04	0.00095	0.0376
Aspen	ABC	GO:0031221	arabinan metabolic process	9	5	0.93	0.00102	0.0397
Aspen	ABC	GO:0031222	arabinan catabolic process	9	5	0.93	0.00102	0.0397
Aspen	ABC	GO:0042325	regulation of phosphorylation	191	34	19.68	0.00107	0.0412
Aspen	ABC	GO:0048859	formation of anatomical boundary	3	3	0.31	0.00109	0.0413
Aspen	ABC	GO:0090691	formation of plant organ boundary	3	3	0.31	0.00109	0.0413
Aspen	ABC	GO:0097237	cellular response to toxic substance	244	41	25.14	0.00115	0.0428
Aspen	ABC	GO:1990748	cellular detoxification	244	41	25.14	0.00115	0.0428
Aspen	ABC	GO:0044092	negative regulation of molecular function	200	35	20.61	0.00124	0.0458
Aspen	ABC	GO:0046292	formaldehyde metabolic process	18	7	1.85	0.00139	0.0497
Aspen	ABC	GO:0046294	formaldehyde catabolic process	18	7	1.85	0.00139	0.0497
Aspen	ABC	GO:0110095	cellular detoxification of aldehyde	18	7	1.85	0.00139	0.0497
Aspen	ABC	GO:0110096	cellular response to aldehyde	18	7	1.85	0.00139	0.0497
Aspen	ABC	GO:0010231	maintenance of seed dormancy	6	4	0.62	0.00142	0.0499
Aspen	ABC	GO:0097437	maintenance of dormancy	6	4	0.62	0.00142	0.0499
Col0	ABC	GO:0010200	response to chitin	420	87	21.43	6.2e-30	0
Col0	ABC	GO:0009719	response to endogenous stimulus	1665	192	84.97	3.5e-28	0
Col0	ABC	GO:0009725	response to hormone	1665	192	84.97	3.5e-28	0
Col0	ABC	GO:0006950	response to stress	3777	333	192.75	1.5e-27	0
Col0	ABC	GO:0033993	response to lipid	1093	138	55.78	9.8e-24	0
Col0	ABC	GO:0009611	response to wounding	330	67	16.84	9.8e-23	0
Col0	ABC	GO:0001101	response to acid chemical	427	71	21.79	7.2e-19	0
Col0	ABC	GO:0009414	response to water deprivation	412	69	21.03	1.5e-18	0
Col0	ABC	GO:0009753	response to jasmonic acid	468	74	23.88	2.4e-18	0
Col0	ABC	GO:0043207	response to external biotic stimulus	1515	157	77.32	2.8e-18	0
Col0	ABC	GO:0051707	response to other organism	1515	157	77.32	2.8e-18	0
Col0	ABC	GO:0009607	response to biotic stimulus	1517	157	77.42	3.2e-18	0
Col0	ABC	GO:0070542	response to fatty acid	471	74	24.04	3.5e-18	0
Col0	ABC	GO:0044419	biological process involved in interspecies interaction between organisms	1522	157	77.67	4.4e-18	0
Col0	ABC	GO:0009415	response to water	420	69	21.43	4.4e-18	0
Col0	ABC	GO:0009723	response to ethylene	349	62	17.81	4.6e-18	0
Col0	ABC	GO:0009628	response to abiotic stimulus	2757	233	140.7	4.9e-16	0
Col0	ABC	GO:0009605	response to external stimulus	1831	172	93.44	8.2e-16	0
Col0	ABC	GO:0070887	cellular response to chemical stimulus	1115	120	56.9	3.2e-15	0
Col0	ABC	GO:0009737	response to abscisic acid	612	80	31.23	7.4e-15	0
Col0	ABC	GO:0097305	response to alcohol	614	80	31.33	8.9e-15	0
Col0	ABC	GO:0032870	cellular response to hormone stimulus	790	94	40.32	1.1e-14	0
Col0	ABC	GO:0071495	cellular response to endogenous stimulus	790	94	40.32	1.1e-14	0
Col0	ABC	GO:0009755	hormone-mediated signaling pathway	753	91	38.43	1.2e-14	0
Col0	ABC	GO:0009620	response to fungus	472	66	24.09	7.9e-14	0
Col0	ABC	GO:0002252	immune effector process	127	31	6.48	1.8e-13	0
Col0	ABC	GO:0002679	respiratory burst involved in defense response	120	30	6.12	2.3e-13	0
Col0	ABC	GO:0045730	respiratory burst	120	30	6.12	2.3e-13	0
Col0	ABC	GO:0051716	cellular response to stimulus	2469	203	126	1.1e-12	0
Col0	ABC	GO:0009751	response to salicylic acid	468	63	23.88	1.7e-12	0
Col0	ABC	GO:0051252	regulation of RNA metabolic process	1692	152	86.35	2e-12	0
Col0	ABC	GO:0035556	intracellular signal transduction	617	75	31.49	2.2e-12	0
Col0	ABC	GO:0006355	regulation of DNA-templated transcription	1673	150	85.38	3.4e-12	0
Col0	ABC	GO:2001141	regulation of RNA biosynthetic process	1673	150	85.38	3.4e-12	0
Col0	ABC	GO:0007165	signal transduction	1511	139	77.11	3.9e-12	0
Col0	ABC	GO:0009266	response to temperature stimulus	940	98	47.97	9.2e-12	0
Col0	ABC	GO:0006970	response to osmotic stress	832	90	42.46	9.6e-12	0
Col0	ABC	GO:0006952	defense response	1540	139	78.59	1.5e-11	0
Col0	ABC	GO:0002376	immune system process	649	75	33.12	2.6e-11	0
Col0	ABC	GO:0023052	signaling	1586	141	80.94	3.2e-11	0
Col0	ABC	GO:0019748	secondary metabolic process	454	59	23.17	3.7e-11	0
Col0	ABC	GO:0007154	cell communication	1593	141	81.3	4.4e-11	0
Col0	ABC	GO:0045088	regulation of innate immune response	385	52	19.65	1.3e-10	0
Col0	ABC	GO:1901701	cellular response to oxygen-containing compound	861	89	43.94	1.4e-10	0
Col0	ABC	GO:0002682	regulation of immune system process	386	52	19.7	1.5e-10	0
Col0	ABC	GO:0050776	regulation of immune response	386	52	19.7	1.5e-10	0
Col0	ABC	GO:0002831	regulation of response to biotic stimulus	404	53	20.62	2.6e-10	0
Col0	ABC	GO:0032101	regulation of response to external stimulus	404	53	20.62	2.6e-10	0
Col0	ABC	GO:0071396	cellular response to lipid	559	65	28.53	4.5e-10	0
Col0	ABC	GO:0080135	regulation of cellular response to stress	378	50	19.29	6.4e-10	0
Col0	ABC	GO:0006612	protein targeting to membrane	367	49	18.73	6.9e-10	0
Col0	ABC	GO:0071369	cellular response to ethylene stimulus	143	28	7.3	7e-10	0
Col0	ABC	GO:0009651	response to salt stress	778	81	39.7	7.1e-10	0
Col0	ABC	GO:0010363	regulation of plant-type hypersensitive response	369	49	18.83	8.3e-10	0
Col0	ABC	GO:0043067	regulation of programmed cell death	393	51	20.06	8.5e-10	0
Col0	ABC	GO:0009612	response to mechanical stimulus	63	18	3.22	1.4e-09	0
Col0	ABC	GO:0090150	establishment of protein localization to membrane	375	49	19.14	1.4e-09	0
Col0	ABC	GO:0008219	cell death	486	58	24.8	1.5e-09	0
Col0	ABC	GO:0019219	regulation of nucleobase-containing compound metabolic process	1851	152	94.46	1.6e-09	0
Col0	ABC	GO:0009867	jasmonic acid mediated signaling pathway	284	41	14.49	1.7e-09	0
Col0	ABC	GO:0071395	cellular response to jasmonic acid stimulus	284	41	14.49	1.7e-09	0
Col0	ABC	GO:0051668	localization within membrane	377	49	19.24	1.7e-09	0
Col0	ABC	GO:0050794	regulation of cellular process	4013	281	204.8	1.8e-09	0
Col0	ABC	GO:0080134	regulation of response to stress	540	62	27.56	1.9e-09	0
Col0	ABC	GO:0042538	hyperosmotic salinity response	159	29	8.11	2e-09	0
Col0	ABC	GO:0031347	regulation of defense response	517	60	26.38	2.3e-09	0
Col0	ABC	GO:0071398	cellular response to fatty acid	287	41	14.65	2.3e-09	0
Col0	ABC	GO:0012501	programmed cell death	444	54	22.66	2.9e-09	0
Col0	ABC	GO:0080090	regulation of primary metabolic process	2124	168	108.4	3e-09	0
Col0	ABC	GO:0009873	ethylene-activated signaling pathway	124	25	6.33	3e-09	0
Col0	ABC	GO:0048583	regulation of response to stimulus	707	74	36.08	3.2e-09	0
Col0	ABC	GO:0009626	plant-type hypersensitive response	398	50	20.31	3.8e-09	0
Col0	ABC	GO:0000160	phosphorelay signal transduction system	135	26	6.89	4.1e-09	0
Col0	ABC	GO:0034050	symbiont-induced defense-related programmed cell death	399	50	20.36	4.1e-09	0
Col0	ABC	GO:0009738	abscisic acid-activated signaling pathway	248	37	12.66	4.3e-09	0
Col0	ABC	GO:0050789	regulation of biological process	4450	303	227.1	6.3e-09	0
Col0	ABC	GO:0046351	disaccharide biosynthetic process	35	13	1.79	7.6e-09	0
Col0	ABC	GO:0006351	DNA-templated transcription	1866	150	95.23	8.8e-09	0
Col0	ABC	GO:0019222	regulation of metabolic process	2607	195	133.05	1.1e-08	0
Col0	ABC	GO:0071215	cellular response to abscisic acid stimulus	261	37	13.32	1.7e-08	0
Col0	ABC	GO:0097306	cellular response to alcohol	261	37	13.32	1.7e-08	0
Col0	ABC	GO:0009409	response to cold	613	65	31.28	1.8e-08	0
Col0	ABC	GO:0098542	defense response to other organism	784	77	40.01	2.5e-08	0
Col0	ABC	GO:0140546	defense response to symbiont	784	77	40.01	2.5e-08	0
Col0	ABC	GO:0065007	biological regulation	4831	321	246.54	2.5e-08	0
Col0	ABC	GO:0043069	negative regulation of programmed cell death	167	28	8.52	2.6e-08	0
Col0	ABC	GO:0036293	response to decreased oxygen levels	102	21	5.21	3.7e-08	0
Col0	ABC	GO:0070482	response to oxygen levels	103	21	5.26	4.5e-08	0
Col0	ABC	GO:0033554	cellular response to stress	1333	113	68.03	5.1e-08	0
Col0	ABC	GO:0009863	salicylic acid mediated signaling pathway	349	43	17.81	8.2e-08	0
Col0	ABC	GO:0098771	inorganic ion homeostasis	209	31	10.67	8.7e-08	0
Col0	ABC	GO:0045087	innate immune response	572	60	29.19	9.5e-08	0
Col0	ABC	GO:0071446	cellular response to salicylic acid stimulus	351	43	17.91	9.6e-08	0
Col0	ABC	GO:0009889	regulation of biosynthetic process	2283	171	116.51	1e-07	0
Col0	ABC	GO:0001666	response to hypoxia	99	20	5.05	1.1e-07	0
Col0	ABC	GO:0006955	immune response	579	60	29.55	1.5e-07	0
Col0	ABC	GO:0006972	hyperosmotic response	248	34	12.66	1.5e-07	0
Col0	ABC	GO:0009312	oligosaccharide biosynthetic process	45	13	2.3	2.3e-07	0
Col0	ABC	GO:0005992	trehalose biosynthetic process	21	9	1.07	3.8e-07	0
Col0	ABC	GO:0009987	cellular process	11232	645	573.21	6.9e-07	0
Col0	ABC	GO:0050832	defense response to fungus	315	38	16.08	7.8e-07	0
Col0	ABC	GO:0010468	regulation of gene expression	2121	157	108.24	7.9e-07	0
Col0	ABC	GO:0010556	regulation of macromolecule biosynthetic process	2129	157	108.65	9.9e-07	0
Col0	ABC	GO:0009862	systemic acquired resistance, salicylic acid mediated signaling pathway	247	32	12.61	1.2e-06	0
Col0	ABC	GO:0009698	phenylpropanoid metabolic process	179	26	9.14	1.4e-06	0.0001
Col0	ABC	GO:0005991	trehalose metabolic process	24	9	1.22	1.5e-06	0.0001
Col0	ABC	GO:0009694	jasmonic acid metabolic process	159	24	8.11	1.8e-06	0.0001
Col0	ABC	GO:0015698	inorganic anion transport	247	31	12.61	3.5e-06	0.0001
Col0	ABC	GO:0009408	response to heat	297	35	15.16	3.6e-06	0.0001
Col0	ABC	GO:0009733	response to auxin	405	43	20.67	4.6e-06	0.0002
Col0	ABC	GO:0048878	chemical homeostasis	340	38	17.35	5e-06	0.0002
Col0	ABC	GO:0009695	jasmonic acid biosynthetic process	136	21	6.94	5.4e-06	0.0002
Col0	ABC	GO:0006979	response to oxidative stress	462	47	23.58	5.4e-06	0.0002
Col0	ABC	GO:0044550	secondary metabolite biosynthetic process	160	23	8.17	6.8e-06	0.0002
Col0	ABC	GO:0010310	regulation of hydrogen peroxide metabolic process	183	25	9.34	6.9e-06	0.0002
Col0	ABC	GO:0009692	ethylene metabolic process	117	19	5.97	7.1e-06	0.0002
Col0	ABC	GO:0009693	ethylene biosynthetic process	117	19	5.97	7.1e-06	0.0002
Col0	ABC	GO:0043450	alkene biosynthetic process	117	19	5.97	7.1e-06	0.0002
Col0	ABC	GO:1900673	olefin metabolic process	117	19	5.97	7.1e-06	0.0002
Col0	ABC	GO:1900674	olefin biosynthetic process	117	19	5.97	7.1e-06	0.0002
Col0	ABC	GO:0042759	long-chain fatty acid biosynthetic process	139	21	7.09	7.7e-06	0.0002
Col0	ABC	GO:0009404	toxin metabolic process	222	28	11.33	9.4e-06	0.0003
Col0	ABC	GO:0010167	response to nitrate	198	26	10.1	9.4e-06	0.0003
Col0	ABC	GO:2000377	regulation of reactive oxygen species metabolic process	199	26	10.16	1e-05	0.0003
Col0	ABC	GO:0006605	protein targeting	550	52	28.07	1.4e-05	0.0004
Col0	ABC	GO:0009813	flavonoid biosynthetic process	215	27	10.97	1.5e-05	0.0004
Col0	ABC	GO:0042592	homeostatic process	358	38	18.27	1.6e-05	0.0005
Col0	ABC	GO:0009699	phenylpropanoid biosynthetic process	135	20	6.89	1.7e-05	0.0005
Col0	ABC	GO:0009627	systemic acquired resistance	442	44	22.56	1.8e-05	0.0005
Col0	ABC	GO:0015706	nitrate transmembrane transport	206	26	10.51	1.9e-05	0.0005
Col0	ABC	GO:1902025	nitrate import	206	26	10.51	1.9e-05	0.0005
Col0	ABC	GO:0051179	localization	2884	194	147.18	2e-05	0.0006
Col0	ABC	GO:0010286	heat acclimation	84	15	4.29	2e-05	0.0006
Col0	ABC	GO:0001676	long-chain fatty acid metabolic process	185	24	9.44	2.5e-05	0.0007
Col0	ABC	GO:0120251	hydrocarbon biosynthetic process	130	19	6.63	3.3e-05	0.0009
Col0	ABC	GO:0009806	lignan metabolic process	14	6	0.71	3.7e-05	0.001
Col0	ABC	GO:0009807	lignan biosynthetic process	14	6	0.71	3.7e-05	0.001
Col0	ABC	GO:0055062	phosphate ion homeostasis	14	6	0.71	3.7e-05	0.001
Col0	ABC	GO:0031669	cellular response to nutrient levels	318	34	16.23	3.9e-05	0.0011
Col0	ABC	GO:0009267	cellular response to starvation	305	33	15.57	4e-05	0.0011
Col0	ABC	GO:0060255	regulation of macromolecule metabolic process	2279	157	116.31	4.4e-05	0.0012
Col0	ABC	GO:0009812	flavonoid metabolic process	242	28	12.35	4.6e-05	0.0012
Col0	ABC	GO:0009739	response to gibberellin	158	21	8.06	5.5e-05	0.0015
Col0	ABC	GO:0055082	intracellular chemical homeostasis	297	32	15.16	5.6e-05	0.0015
Col0	ABC	GO:0031667	response to nutrient levels	351	36	17.91	5.6e-05	0.0015
Col0	ABC	GO:0006873	intracellular monoatomic ion homeostasis	271	30	13.83	5.8e-05	0.0015
Col0	ABC	GO:0120252	hydrocarbon metabolic process	136	19	6.94	6.2e-05	0.0016
Col0	ABC	GO:0042594	response to starvation	312	33	15.92	6.2e-05	0.0016
Col0	ABC	GO:0009407	toxin catabolic process	210	25	10.72	7.3e-05	0.0018
Col0	ABC	GO:0009269	response to desiccation	37	9	1.89	7.7e-05	0.0019
Col0	ABC	GO:0030003	intracellular monoatomic cation homeostasis	266	29	13.57	0.0001	0.0025
Col0	ABC	GO:0050801	monoatomic ion homeostasis	293	31	14.95	0.0001	0.0025
Col0	ABC	GO:0008152	metabolic process	9060	519	462.37	0.00011	0.0027
Col0	ABC	GO:0006826	iron ion transport	119	17	6.07	0.00011	0.0027
Col0	ABC	GO:0072330	monocarboxylic acid biosynthetic process	567	50	28.94	0.00012	0.0029
Col0	ABC	GO:0048574	long-day photoperiodism, flowering	24	7	1.22	0.00014	0.0034
Col0	ABC	GO:0051234	establishment of localization	2757	181	140.7	0.00015	0.0036
Col0	ABC	GO:0019725	cellular homeostasis	314	32	16.02	0.00016	0.0038
Col0	ABC	GO:0055080	monoatomic cation homeostasis	287	30	14.65	0.00016	0.0038
Col0	ABC	GO:0042537	benzene-containing compound metabolic process	261	28	13.32	0.00017	0.004
Col0	ABC	GO:0071705	nitrogen compound transport	607	52	30.98	0.00018	0.0042
Col0	ABC	GO:0048571	long-day photoperiodism	25	7	1.28	0.00019	0.0044
Col0	ABC	GO:0010583	response to cyclopentenone	148	19	7.55	0.00019	0.0044
Col0	ABC	GO:0006865	amino acid transport	250	27	12.76	0.0002	0.0046
Col0	ABC	GO:0006879	intracellular iron ion homeostasis	125	17	6.38	0.00021	0.0047
Col0	ABC	GO:0051952	regulation of amine transport	7	4	0.36	0.00021	0.0047
Col0	ABC	GO:0051955	regulation of amino acid transport	7	4	0.36	0.00021	0.0047
Col0	ABC	GO:0080143	regulation of amino acid export	7	4	0.36	0.00021	0.0047
Col0	ABC	GO:1903789	regulation of amino acid transmembrane transport	7	4	0.36	0.00021	0.0047
Col0	ABC	GO:0098754	detoxification	225	25	11.48	0.00022	0.0049
Col0	ABC	GO:0009963	positive regulation of flavonoid biosynthetic process	103	15	5.26	0.00023	0.0051
Col0	ABC	GO:0120254	olefinic compound metabolic process	164	20	8.37	0.00027	0.0059
Col0	ABC	GO:0140115	export across plasma membrane	27	7	1.38	0.00032	0.0069
Col0	ABC	GO:0141124	intracellular signaling cassette	271	28	13.83	0.00032	0.0069
Col0	ABC	GO:0120255	olefinic compound biosynthetic process	155	19	7.91	0.00035	0.0076
Col0	ABC	GO:0015837	amine transport	8	4	0.41	0.0004	0.0085
Col0	ABC	GO:0032973	amino acid export across plasma membrane	8	4	0.41	0.0004	0.0085
Col0	ABC	GO:0018958	phenol-containing compound metabolic process	235	25	11.99	0.00043	0.0091
Col0	ABC	GO:0009646	response to absence of light	37	8	1.89	0.00046	0.0097
Col0	ABC	GO:0009617	response to bacterium	558	47	28.48	0.00053	0.0111
Col0	ABC	GO:0055085	transmembrane transport	543	46	27.71	0.00054	0.0113
Col0	ABC	GO:0009636	response to toxic substance	239	25	12.2	0.00055	0.0114
Col0	ABC	GO:0000041	transition metal ion transport	226	24	11.53	0.00056	0.0116
Col0	ABC	GO:0010106	cellular response to iron ion starvation	115	15	5.87	0.00075	0.0154
Col0	ABC	GO:0032774	RNA biosynthetic process	2473	160	126.21	0.00077	0.0157
Col0	ABC	GO:0009624	response to nematode	81	12	4.13	0.0008	0.0162
Col0	ABC	GO:0031348	negative regulation of defense response	273	27	13.93	0.0008	0.0162
Col0	ABC	GO:0009696	salicylic acid metabolic process	219	23	11.18	0.00085	0.0169
Col0	ABC	GO:0046189	phenol-containing compound biosynthetic process	219	23	11.18	0.00085	0.0169
Col0	ABC	GO:0141187	nucleic acid biosynthetic process	2479	160	126.51	0.00085	0.0169
Col0	ABC	GO:0043455	regulation of secondary metabolic process	16	5	0.82	0.00093	0.0184
Col0	ABC	GO:0019742	pentacyclic triterpenoid metabolic process	41	8	2.09	0.00095	0.0186
Col0	ABC	GO:0019745	pentacyclic triterpenoid biosynthetic process	41	8	2.09	0.00095	0.0186
Col0	ABC	GO:0048585	negative regulation of response to stimulus	364	33	18.58	0.00104	0.0202
Col0	ABC	GO:0003333	amino acid transmembrane transport	10	4	0.51	0.00111	0.0213
Col0	ABC	GO:0010345	suberin biosynthetic process	10	4	0.51	0.00111	0.0213
Col0	ABC	GO:0010089	xylem development	84	12	4.29	0.00111	0.0213
Col0	ABC	GO:0016104	triterpenoid biosynthetic process	42	8	2.14	0.00112	0.0214
Col0	ABC	GO:0010087	phloem or xylem histogenesis	108	14	5.51	0.00118	0.0224
Col0	ABC	GO:0042446	hormone biosynthetic process	159	18	8.11	0.00128	0.0242
Col0	ABC	GO:0009962	regulation of flavonoid biosynthetic process	122	15	6.23	0.00138	0.0259
Col0	ABC	GO:0009058	biosynthetic process	6393	370	326.26	0.00139	0.026
Col0	ABC	GO:0140352	export from cell	75	11	3.83	0.00141	0.0262
Col0	ABC	GO:0006722	triterpenoid metabolic process	44	8	2.25	0.00154	0.0284
Col0	ABC	GO:0009625	response to insect	44	8	2.25	0.00154	0.0284
Col0	ABC	GO:0000165	MAPK cascade	216	22	11.02	0.00162	0.0297
Col0	ABC	GO:0042743	hydrogen peroxide metabolic process	330	30	16.84	0.00164	0.0299
Col0	ABC	GO:0051865	protein autoubiquitination	11	4	0.56	0.00167	0.0302
Col0	ABC	GO:2000762	regulation of phenylpropanoid metabolic process	11	4	0.56	0.00167	0.0302
Col0	ABC	GO:0042742	defense response to bacterium	375	33	19.14	0.0017	0.0306
Col0	ABC	GO:0080167	response to karrikin	126	15	6.43	0.00192	0.0342
Col0	ABC	GO:0072593	reactive oxygen species metabolic process	363	32	18.53	0.00192	0.0342
Col0	ABC	GO:0002238	response to molecule of fungal origin	36	7	1.84	0.00201	0.0356
Col0	ABC	GO:0009891	positive regulation of biosynthetic process	564	45	28.78	0.00206	0.0363
Col0	ABC	GO:0009697	salicylic acid biosynthetic process	207	21	10.56	0.00214	0.0376
Col0	ABC	GO:0010112	regulation of systemic acquired resistance	12	4	0.61	0.0024	0.042
Col0	ABC	GO:0002215	defense response to nematode	2	2	0.1	0.0026	0.0444
Col0	ABC	GO:0015689	molybdate ion transport	2	2	0.1	0.0026	0.0444
Col0	ABC	GO:0071497	cellular response to freezing	2	2	0.1	0.0026	0.0444
Col0	ABC	GO:0080164	regulation of nitric oxide metabolic process	2	2	0.1	0.0026	0.0444
Col0	ABC	GO:0006986	response to unfolded protein	183	19	9.34	0.00262	0.0444
Col0	ABC	GO:0034620	cellular response to unfolded protein	183	19	9.34	0.00262	0.0444
Col0	ABC	GO:0035967	cellular response to topologically incorrect protein	183	19	9.34	0.00262	0.0444
Col0	ABC	GO:0006633	fatty acid biosynthetic process	240	23	12.25	0.00283	0.0477
Aspen	AB	GO:0010200	response to chitin	25	11	1.43	4.2e-08	0.0002
Aspen	AB	GO:1901698	response to nitrogen compound	107	21	6.11	5.7e-07	0.0013
Col0	AB	GO:1901700	response to oxygen-containing compound	2349	163	71.19	1.6e-25	0
Col0	AB	GO:0010200	response to chitin	420	59	12.73	3.9e-23	0
Col0	AB	GO:1901698	response to nitrogen compound	643	73	19.49	9.6e-23	0
Col0	AB	GO:0042221	response to chemical	3430	197	103.94	3.4e-21	0
Col0	AB	GO:0009218	pyrimidine ribonucleotide metabolic process	133	24	4.03	1.7e-12	0
Col0	AB	GO:0009220	pyrimidine ribonucleotide biosynthetic process	133	24	4.03	1.7e-12	0
Col0	AB	GO:0051170	import into nucleus	100	21	3.03	2e-12	0
Col0	AB	GO:0006220	pyrimidine nucleotide metabolic process	134	24	4.06	2e-12	0
Col0	AB	GO:0006221	pyrimidine nucleotide biosynthetic process	134	24	4.06	2e-12	0
Col0	AB	GO:0072527	pyrimidine-containing compound metabolic process	147	25	4.45	2.3e-12	0
Col0	AB	GO:0072528	pyrimidine-containing compound biosynthetic process	142	24	4.3	7.4e-12	0
Col0	AB	GO:0006606	protein import into nucleus	97	20	2.94	9.5e-12	0
Col0	AB	GO:0050896	response to stimulus	6263	266	189.8	1.5e-11	0
Col0	AB	GO:0034504	protein localization to nucleus	102	20	3.09	2.5e-11	0
Col0	AB	GO:0035556	intracellular signal transduction	617	52	18.7	2.8e-11	0
Col0	AB	GO:0006950	response to stress	3777	180	114.46	3.3e-11	0
Col0	AB	GO:0009260	ribonucleotide biosynthetic process	155	24	4.7	5e-11	0
Col0	AB	GO:0046390	ribose phosphate biosynthetic process	155	24	4.7	5e-11	0
Col0	AB	GO:0009719	response to endogenous stimulus	1665	96	50.46	5e-10	0
Col0	AB	GO:0009725	response to hormone	1665	96	50.46	5e-10	0
Col0	AB	GO:0002679	respiratory burst involved in defense response	120	20	3.64	5.4e-10	0
Col0	AB	GO:0045730	respiratory burst	120	20	3.64	5.4e-10	0
Col0	AB	GO:0006913	nucleocytoplasmic transport	146	22	4.42	5.5e-10	0
Col0	AB	GO:0051169	nuclear transport	146	22	4.42	5.5e-10	0
Col0	AB	GO:0051716	cellular response to stimulus	2469	127	74.82	7.8e-10	0
Col0	AB	GO:0034654	nucleobase-containing compound biosynthetic process	2733	136	82.82	1.4e-09	0
Col0	AB	GO:0002252	immune effector process	127	20	3.85	1.5e-09	0
Col0	AB	GO:0070887	cellular response to chemical stimulus	1115	71	33.79	2.2e-09	0
Col0	AB	GO:0033993	response to lipid	1093	70	33.12	2.3e-09	0
Col0	AB	GO:0009620	response to fungus	472	40	14.3	5.1e-09	0
Col0	AB	GO:0009987	cellular process	11232	406	340.38	5.7e-09	0
Col0	AB	GO:0071396	cellular response to lipid	559	44	16.94	8.1e-09	0
Col0	AB	GO:0032870	cellular response to hormone stimulus	790	55	23.94	8.3e-09	0
Col0	AB	GO:0071495	cellular response to endogenous stimulus	790	55	23.94	8.3e-09	0
Col0	AB	GO:0006952	defense response	1540	87	46.67	9.8e-09	0
Col0	AB	GO:1901701	cellular response to oxygen-containing compound	861	58	26.09	1e-08	0
Col0	AB	GO:0009165	nucleotide biosynthetic process	256	27	7.76	2e-08	0
Col0	AB	GO:0009651	response to salt stress	778	53	23.58	3.3e-08	0
Col0	AB	GO:0050832	defense response to fungus	315	30	9.55	3.4e-08	0
Col0	AB	GO:0009751	response to salicylic acid	468	38	14.18	3.9e-08	0
Col0	AB	GO:0043207	response to external biotic stimulus	1515	84	45.91	4.3e-08	0
Col0	AB	GO:0051707	response to other organism	1515	84	45.91	4.3e-08	0
Col0	AB	GO:0009607	response to biotic stimulus	1517	84	45.97	4.5e-08	0
Col0	AB	GO:0044419	biological process involved in interspecies interaction between organisms	1522	84	46.12	5.2e-08	0
Col0	AB	GO:0009755	hormone-mediated signaling pathway	753	51	22.82	7.2e-08	0
Col0	AB	GO:0002376	immune system process	649	46	19.67	8.8e-08	0
Col0	AB	GO:0009259	ribonucleotide metabolic process	352	31	10.67	1.2e-07	0
Col0	AB	GO:0019693	ribose phosphate metabolic process	352	31	10.67	1.2e-07	0
Col0	AB	GO:0006970	response to osmotic stress	832	53	25.21	2.8e-07	0
Col0	AB	GO:0008152	metabolic process	9060	334	274.56	2.9e-07	0
Col0	AB	GO:0007165	signal transduction	1511	81	45.79	3.2e-07	0
Col0	AB	GO:0009753	response to jasmonic acid	468	36	14.18	3.3e-07	0
Col0	AB	GO:1901293	nucleoside phosphate biosynthetic process	295	27	8.94	3.6e-07	0
Col0	AB	GO:0070542	response to fatty acid	471	36	14.27	3.9e-07	0
Col0	AB	GO:0071215	cellular response to abscisic acid stimulus	261	25	7.91	4.2e-07	0
Col0	AB	GO:0097306	cellular response to alcohol	261	25	7.91	4.2e-07	0
Col0	AB	GO:0009058	biosynthetic process	6393	250	193.74	4.7e-07	0
Col0	AB	GO:0009692	ethylene metabolic process	117	16	3.55	4.9e-07	0
Col0	AB	GO:0009693	ethylene biosynthetic process	117	16	3.55	4.9e-07	0
Col0	AB	GO:0043450	alkene biosynthetic process	117	16	3.55	4.9e-07	0
Col0	AB	GO:1900673	olefin metabolic process	117	16	3.55	4.9e-07	0
Col0	AB	GO:1900674	olefin biosynthetic process	117	16	3.55	4.9e-07	0
Col0	AB	GO:0033554	cellular response to stress	1333	73	40.4	5.9e-07	0
Col0	AB	GO:0051252	regulation of RNA metabolic process	1692	87	51.28	6.5e-07	0
Col0	AB	GO:0006355	regulation of DNA-templated transcription	1673	86	50.7	7.7e-07	0
Col0	AB	GO:2001141	regulation of RNA biosynthetic process	1673	86	50.7	7.7e-07	0
Col0	AB	GO:0031348	negative regulation of defense response	273	25	8.27	9.7e-07	0.0001
Col0	AB	GO:0009414	response to water deprivation	412	32	12.49	1.2e-06	0.0001
Col0	AB	GO:0007154	cell communication	1593	82	48.28	1.4e-06	0.0001
Col0	AB	GO:0044281	small molecule metabolic process	2374	111	71.94	1.7e-06	0.0001
Col0	AB	GO:0016070	RNA metabolic process	2851	128	86.4	1.9e-06	0.0001
Col0	AB	GO:0009415	response to water	420	32	12.73	1.9e-06	0.0001
Col0	AB	GO:0009737	response to abscisic acid	612	41	18.55	1.9e-06	0.0001
Col0	AB	GO:0006979	response to oxidative stress	462	34	14	1.9e-06	0.0001
Col0	AB	GO:0120251	hydrocarbon biosynthetic process	130	16	3.94	2e-06	0.0001
Col0	AB	GO:0097305	response to alcohol	614	41	18.61	2.1e-06	0.0001
Col0	AB	GO:0009738	abscisic acid-activated signaling pathway	248	23	7.52	2.1e-06	0.0001
Col0	AB	GO:0023052	signaling	1586	81	48.06	2.2e-06	0.0001
Col0	AB	GO:0001101	response to acid chemical	427	32	12.94	2.6e-06	0.0001
Col0	AB	GO:0009863	salicylic acid mediated signaling pathway	349	28	10.58	3.1e-06	0.0001
Col0	AB	GO:0045184	establishment of protein localization	854	51	25.88	3.1e-06	0.0001
Col0	AB	GO:0006351	DNA-templated transcription	1866	91	56.55	3.2e-06	0.0001
Col0	AB	GO:0071446	cellular response to salicylic acid stimulus	351	28	10.64	3.4e-06	0.0002
Col0	AB	GO:1901137	carbohydrate derivative biosynthetic process	562	38	17.03	3.7e-06	0.0002
Col0	AB	GO:0120252	hydrocarbon metabolic process	136	16	4.12	3.7e-06	0.0002
Col0	AB	GO:0072330	monocarboxylic acid biosynthetic process	567	38	17.18	4.5e-06	0.0002
Col0	AB	GO:0120255	olefinic compound biosynthetic process	155	17	4.7	4.9e-06	0.0002
Col0	AB	GO:0009266	response to temperature stimulus	940	54	28.49	5e-06	0.0002
Col0	AB	GO:0009627	systemic acquired resistance	442	32	13.39	5.4e-06	0.0002
Col0	AB	GO:0065007	biological regulation	4831	193	146.4	6.6e-06	0.0003
Col0	AB	GO:0032774	RNA biosynthetic process	2473	112	74.94	6.6e-06	0.0003
Col0	AB	GO:0009862	systemic acquired resistance, salicylic acid mediated signaling pathway	247	22	7.49	6.8e-06	0.0003
Col0	AB	GO:0141187	nucleic acid biosynthetic process	2479	112	75.13	7.4e-06	0.0003
Col0	AB	GO:0051641	cellular localization	1002	56	30.37	7.5e-06	0.0003
Col0	AB	GO:0009617	response to bacterium	558	37	16.91	7.7e-06	0.0003
Col0	AB	GO:0009605	response to external stimulus	1831	88	55.49	8.6e-06	0.0003
Col0	AB	GO:0031347	regulation of defense response	517	35	15.67	8.7e-06	0.0003
Col0	AB	GO:0009611	response to wounding	330	26	10	9.5e-06	0.0004
Col0	AB	GO:0120254	olefinic compound metabolic process	164	17	4.97	1e-05	0.0004
Col0	AB	GO:0019219	regulation of nucleobase-containing compound metabolic process	1851	88	56.09	1.3e-05	0.0005
Col0	AB	GO:0000302	response to reactive oxygen species	298	24	9.03	1.4e-05	0.0005
Col0	AB	GO:0002831	regulation of response to biotic stimulus	404	29	12.24	1.8e-05	0.0007
Col0	AB	GO:0032101	regulation of response to external stimulus	404	29	12.24	1.8e-05	0.0007
Col0	AB	GO:0080134	regulation of response to stress	540	35	16.36	2.2e-05	0.0008
Col0	AB	GO:0006139	nucleobase-containing compound metabolic process	3959	161	119.98	2.2e-05	0.0008
Col0	AB	GO:0006612	protein targeting to membrane	367	27	11.12	2.2e-05	0.0008
Col0	AB	GO:0001510	RNA methylation	174	17	5.27	2.3e-05	0.0008
Col0	AB	GO:0009743	response to carbohydrate	458	31	13.88	2.8e-05	0.001
Col0	AB	GO:0042742	defense response to bacterium	375	27	11.36	3.2e-05	0.0011
Col0	AB	GO:0090150	establishment of protein localization to membrane	375	27	11.36	3.2e-05	0.0011
Col0	AB	GO:0018958	phenol-containing compound metabolic process	235	20	7.12	3.4e-05	0.0012
Col0	AB	GO:0051668	localization within membrane	377	27	11.42	3.5e-05	0.0012
Col0	AB	GO:0080090	regulation of primary metabolic process	2124	96	64.37	3.8e-05	0.0012
Col0	AB	GO:0032259	methylation	181	17	5.49	3.8e-05	0.0012
Col0	AB	GO:0043414	macromolecule methylation	181	17	5.49	3.8e-05	0.0012
Col0	AB	GO:0009408	response to heat	297	23	9	4e-05	0.0013
Col0	AB	GO:0009696	salicylic acid metabolic process	219	19	6.64	4.1e-05	0.0013
Col0	AB	GO:0031669	cellular response to nutrient levels	318	24	9.64	4.2e-05	0.0013
Col0	AB	GO:0009628	response to abiotic stimulus	2757	118	83.55	4.8e-05	0.0015
Col0	AB	GO:0042537	benzene-containing compound metabolic process	261	21	7.91	5e-05	0.0016
Col0	AB	GO:0032787	monocarboxylic acid metabolic process	1072	56	32.49	5e-05	0.0016
Col0	AB	GO:0045088	regulation of innate immune response	385	27	11.67	5.1e-05	0.0016
Col0	AB	GO:0048585	negative regulation of response to stimulus	364	26	11.03	5.1e-05	0.0016
Col0	AB	GO:0002682	regulation of immune system process	386	27	11.7	5.3e-05	0.0016
Col0	AB	GO:0050776	regulation of immune response	386	27	11.7	5.3e-05	0.0016
Col0	AB	GO:0016053	organic acid biosynthetic process	899	49	27.24	5.4e-05	0.0016
Col0	AB	GO:0046394	carboxylic acid biosynthetic process	899	49	27.24	5.4e-05	0.0016
Col0	AB	GO:0009697	salicylic acid biosynthetic process	207	18	6.27	6.3e-05	0.0019
Col0	AB	GO:0010363	regulation of plant-type hypersensitive response	369	26	11.18	6.4e-05	0.0019
Col0	AB	GO:0034976	response to endoplasmic reticulum stress	348	25	10.55	6.5e-05	0.0019
Col0	AB	GO:0098542	defense response to other organism	784	44	23.76	6.7e-05	0.0019
Col0	AB	GO:0140546	defense response to symbiont	784	44	23.76	6.7e-05	0.0019
Col0	AB	GO:0019752	carboxylic acid metabolic process	1451	70	43.97	7.1e-05	0.002
Col0	AB	GO:0031667	response to nutrient levels	351	25	10.64	7.5e-05	0.0021
Col0	AB	GO:0050789	regulation of biological process	4450	174	134.86	8.5e-05	0.0024
Col0	AB	GO:0006406	mRNA export from nucleus	61	9	1.85	8.6e-05	0.0024
Col0	AB	GO:0051028	mRNA transport	61	9	1.85	8.6e-05	0.0024
Col0	AB	GO:0010193	response to ozone	36	7	1.09	8.8e-05	0.0024
Col0	AB	GO:0080135	regulation of cellular response to stress	378	26	11.46	9.5e-05	0.0026
Col0	AB	GO:0033365	protein localization to organelle	337	24	10.21	0.0001	0.0027
Col0	AB	GO:0050688	regulation of defense response to virus	4	3	0.12	0.00011	0.0028
Col0	AB	GO:0006403	RNA localization	63	9	1.91	0.00011	0.0028
Col0	AB	GO:0006405	RNA export from nucleus	63	9	1.91	0.00011	0.0028
Col0	AB	GO:0050657	nucleic acid transport	63	9	1.91	0.00011	0.0028
Col0	AB	GO:0050658	RNA transport	63	9	1.91	0.00011	0.0028
Col0	AB	GO:0051236	establishment of RNA localization	63	9	1.91	0.00011	0.0028
Col0	AB	GO:0052542	defense response by callose deposition	63	9	1.91	0.00011	0.0028
Col0	AB	GO:0044238	primary metabolic process	7714	277	233.77	0.00013	0.0033
Col0	AB	GO:0046189	phenol-containing compound biosynthetic process	219	18	6.64	0.00013	0.0033
Col0	AB	GO:0030968	endoplasmic reticulum unfolded protein response	181	16	5.49	0.00013	0.0033
Col0	AB	GO:0009889	regulation of biosynthetic process	2283	99	69.19	0.00014	0.0035
Col0	AB	GO:0006986	response to unfolded protein	183	16	5.55	0.00015	0.0037
Col0	AB	GO:0034620	cellular response to unfolded protein	183	16	5.55	0.00015	0.0037
Col0	AB	GO:0035967	cellular response to topologically incorrect protein	183	16	5.55	0.00015	0.0037
Col0	AB	GO:0010467	gene expression	3478	140	105.4	0.00015	0.0037
Col0	AB	GO:0009867	jasmonic acid mediated signaling pathway	284	21	8.61	0.00016	0.0039
Col0	AB	GO:0071395	cellular response to jasmonic acid stimulus	284	21	8.61	0.00016	0.0039
Col0	AB	GO:0052545	callose localization	97	11	2.94	0.00017	0.0041
Col0	AB	GO:0010556	regulation of macromolecule biosynthetic process	2129	93	64.52	0.00018	0.0042
Col0	AB	GO:0009723	response to ethylene	349	24	10.58	0.00018	0.0042
Col0	AB	GO:0043067	regulation of programmed cell death	393	26	11.91	0.00018	0.0042
Col0	AB	GO:0051168	nuclear export	67	9	2.03	0.00018	0.0042
Col0	AB	GO:0033036	macromolecule localization	721	40	21.85	0.00018	0.0042
Col0	AB	GO:0071398	cellular response to fatty acid	287	21	8.7	0.00019	0.0044
Col0	AB	GO:0009117	nucleotide metabolic process	653	37	19.79	0.00021	0.0048
Col0	AB	GO:0009626	plant-type hypersensitive response	398	26	12.06	0.00022	0.005
Col0	AB	GO:0033037	polysaccharide localization	100	11	3.03	0.00022	0.005
Col0	AB	GO:0010286	heat acclimation	84	10	2.55	0.00022	0.005
Col0	AB	GO:0034050	symbiont-induced defense-related programmed cell death	399	26	12.09	0.00023	0.0051
Col0	AB	GO:0000160	phosphorelay signal transduction system	135	13	4.09	0.00024	0.0053
Col0	AB	GO:0010468	regulation of gene expression	2121	92	64.28	0.00024	0.0053
Col0	AB	GO:0034284	response to monosaccharide	172	15	5.21	0.00024	0.0053
Col0	AB	GO:0048519	negative regulation of biological process	1221	59	37	0.00026	0.0057
Col0	AB	GO:0042542	response to hydrogen peroxide	193	16	5.85	0.00027	0.0059
Col0	AB	GO:0072594	establishment of protein localization to organelle	382	25	11.58	0.00028	0.006
Col0	AB	GO:0006082	organic acid metabolic process	1574	72	47.7	0.00028	0.006
Col0	AB	GO:0043436	oxoacid metabolic process	1574	72	47.7	0.00028	0.006
Col0	AB	GO:0043562	cellular response to nitrogen levels	31	6	0.94	0.00029	0.0062
Col0	AB	GO:0051179	localization	2884	118	87.4	0.00031	0.0065
Col0	AB	GO:0050794	regulation of cellular process	4013	156	121.61	0.00031	0.0065
Col0	AB	GO:0000165	MAPK cascade	216	17	6.55	0.00033	0.0069
Col0	AB	GO:0009642	response to light intensity	282	20	8.55	0.0004	0.0083
Col0	AB	GO:0051234	establishment of localization	2757	113	83.55	0.0004	0.0083
Col0	AB	GO:0071369	cellular response to ethylene stimulus	143	13	4.33	0.00042	0.0086
Col0	AB	GO:0009267	cellular response to starvation	305	21	9.24	0.00043	0.0088
Col0	AB	GO:0008219	cell death	486	29	14.73	0.00044	0.0089
Col0	AB	GO:0010310	regulation of hydrogen peroxide metabolic process	183	15	5.55	0.00047	0.0095
Col0	AB	GO:0048583	regulation of response to stimulus	707	38	21.43	0.00048	0.0097
Col0	AB	GO:0012501	programmed cell death	444	27	13.46	0.00051	0.0102
Col0	AB	GO:0090304	nucleic acid metabolic process	3365	133	101.98	0.00052	0.0103
Col0	AB	GO:0006753	nucleoside phosphate metabolic process	785	41	23.79	0.00052	0.0103
Col0	AB	GO:0009409	response to cold	613	34	18.58	0.00055	0.0108
Col0	AB	GO:0015698	inorganic anion transport	247	18	7.49	0.00056	0.011
Col0	AB	GO:0055086	nucleobase-containing small molecule metabolic process	814	42	24.67	0.00057	0.0111
Col0	AB	GO:0042594	response to starvation	312	21	9.46	0.00058	0.0112
Col0	AB	GO:0009612	response to mechanical stimulus	63	8	1.91	0.00061	0.0117
Col0	AB	GO:0009746	response to hexose	168	14	5.09	0.00061	0.0117
Col0	AB	GO:0044283	small molecule biosynthetic process	1160	55	35.15	0.00067	0.0128
Col0	AB	GO:0050691	regulation of defense response to virus by host	2	2	0.06	0.00092	0.0175
Col0	AB	GO:0009059	macromolecule biosynthetic process	4170	158	126.37	0.00094	0.0178
Col0	AB	GO:2000377	regulation of reactive oxygen species metabolic process	199	15	6.03	0.00112	0.0211
Col0	AB	GO:0019222	regulation of metabolic process	2607	105	79	0.00123	0.023
Col0	AB	GO:0051253	negative regulation of RNA metabolic process	162	13	4.91	0.00134	0.025
Col0	AB	GO:0045087	innate immune response	572	31	17.33	0.00137	0.0254
Col0	AB	GO:0009873	ethylene-activated signaling pathway	124	11	3.76	0.00139	0.0256
Col0	AB	GO:0001676	long-chain fatty acid metabolic process	185	14	5.61	0.00156	0.0286
Col0	AB	GO:0015706	nitrate transmembrane transport	206	15	6.24	0.00159	0.0289
Col0	AB	GO:1902025	nitrate import	206	15	6.24	0.00159	0.0289
Col0	AB	GO:0141124	intracellular signaling cassette	271	18	8.21	0.00162	0.0293
Col0	AB	GO:0060255	regulation of macromolecule metabolic process	2279	93	69.06	0.00164	0.0295
Col0	AB	GO:0006955	immune response	579	31	17.55	0.00166	0.0297
Col0	AB	GO:0006886	intracellular protein transport	386	23	11.7	0.00169	0.0301
Col0	AB	GO:0009410	response to xenobiotic stimulus	76	8	2.3	0.00209	0.0371
Col0	AB	GO:0043170	macromolecule metabolic process	6002	214	181.89	0.00223	0.0394
Col0	AB	GO:0010110	regulation of photosynthesis, dark reaction	3	2	0.09	0.0027	0.0466
Col0	AB	GO:0010581	regulation of starch biosynthetic process	3	2	0.09	0.0027	0.0466
Col0	AB	GO:0071323	cellular response to chitin	3	2	0.09	0.0027	0.0466
Col0	AB	GO:0080152	regulation of reductive pentose-phosphate cycle	3	2	0.09	0.0027	0.0466
Col0	AB	GO:0080153	negative regulation of reductive pentose-phosphate cycle	3	2	0.09	0.0027	0.0466
Col0	AB	GO:0042743	hydrogen peroxide metabolic process	330	20	10	0.00271	0.0466
Col0	AB	GO:0010337	regulation of salicylic acid metabolic process	10	3	0.3	0.00283	0.0484
Aspen	BC	GO:0009738	abscisic acid-activated signaling pathway	99	8	0.47	2.4e-08	0.0001
Aspen	BC	GO:0071215	cellular response to abscisic acid stimulus	109	8	0.52	5.1e-08	0.0001
Aspen	BC	GO:0097306	cellular response to alcohol	109	8	0.52	5.1e-08	0.0001
Aspen	BC	GO:0006952	defense response	433	12	2.07	1e-06	0.0011
Aspen	BC	GO:0071396	cellular response to lipid	229	9	1.1	1.5e-06	0.0013
Aspen	BC	GO:0009737	response to abscisic acid	277	8	1.33	5.4e-05	0.023
Aspen	BC	GO:0097305	response to alcohol	280	8	1.34	5.8e-05	0.023
Aspen	BC	GO:1901701	cellular response to oxygen-containing compound	365	9	1.75	6.2e-05	0.023
Aspen	BC	GO:0006226	dUMP biosynthetic process	3	2	0.01	6.8e-05	0.023
Aspen	BC	GO:0010230	alternative respiration	3	2	0.01	6.8e-05	0.023
Aspen	BC	GO:0046078	dUMP metabolic process	3	2	0.01	6.8e-05	0.023
Aspen	BC	GO:0046080	dUTP metabolic process	3	2	0.01	6.8e-05	0.023
Aspen	BC	GO:0046081	dUTP catabolic process	3	2	0.01	6.8e-05	0.023
Aspen	BC	GO:0007165	signal transduction	1509	19	7.22	7.6e-05	0.0239
Aspen	BC	GO:0023052	signaling	1519	19	7.27	8.3e-05	0.0243
Aspen	BC	GO:0009686	gibberellin biosynthetic process	19	3	0.09	9.7e-05	0.0253
Aspen	BC	GO:0007154	cell communication	1538	19	7.36	9.8e-05	0.0253
Aspen	BC	GO:0002229	defense response to oomycetes	21	3	0.1	0.00013	0.0317
Aspen	BC	GO:0009755	hormone-mediated signaling pathway	408	9	1.95	0.00014	0.0322
Aspen	BC	GO:0002239	response to oomycetes	23	3	0.11	0.00018	0.0322
Aspen	BC	GO:0032870	cellular response to hormone stimulus	425	9	2.03	0.0002	0.0322
Aspen	BC	GO:0071495	cellular response to endogenous stimulus	426	9	2.04	0.0002	0.0322
Aspen	BC	GO:0033993	response to lipid	432	9	2.07	0.00022	0.0322
Aspen	BC	GO:0031344	regulation of cell projection organization	5	2	0.02	0.00022	0.0322
Aspen	BC	GO:0031529	ruffle organization	5	2	0.02	0.00022	0.0322
Aspen	BC	GO:0060491	regulation of cell projection assembly	5	2	0.02	0.00022	0.0322
Aspen	BC	GO:0097178	ruffle assembly	5	2	0.02	0.00022	0.0322
Aspen	BC	GO:0120032	regulation of plasma membrane bounded cell projection assembly	5	2	0.02	0.00022	0.0322
Aspen	BC	GO:0120035	regulation of plasma membrane bounded cell projection organization	5	2	0.02	0.00022	0.0322
Aspen	BC	GO:1900027	regulation of ruffle assembly	5	2	0.02	0.00022	0.0322
Aspen	BC	GO:0009685	gibberellin metabolic process	26	3	0.12	0.00025	0.0354
Spruce	BC	GO:0016102	diterpenoid biosynthetic process	93	6	0.28	2.9e-07	0.0021
Spruce	BC	GO:0016101	diterpenoid metabolic process	106	6	0.32	6.4e-07	0.0023
Spruce	BC	GO:0072756	cellular response to paraquat	2	2	0.01	8.6e-06	0.0204
Spruce	BC	GO:0016114	terpenoid biosynthetic process	178	6	0.53	1.3e-05	0.0231
Spruce	BC	GO:0009686	gibberellin biosynthetic process	55	4	0.16	2.1e-05	0.0296
Spruce	BC	GO:0009685	gibberellin metabolic process	58	4	0.17	2.5e-05	0.0296
Spruce	BC	GO:0008299	isoprenoid biosynthetic process	211	6	0.63	3.4e-05	0.0345
Spruce	BC	GO:0009740	gibberellic acid mediated signaling pathway	68	4	0.2	4.8e-05	0.0368
Spruce	BC	GO:0010476	gibberellin mediated signaling pathway	68	4	0.2	4.8e-05	0.0368
Spruce	BC	GO:0071370	cellular response to gibberellin stimulus	71	4	0.21	5.7e-05	0.0368
Spruce	BC	GO:0006721	terpenoid metabolic process	231	6	0.69	5.7e-05	0.0368
Col0	A	GO:0006952	defense response	1540	92	57.61	4.6e-06	0.0174
