## Supplementary material for "Comparative co-expression reveals a regulatory core shared by angiosperm and conifer roots under cold": Table S3

### Sheet: Legend
Table	Title / content
S3	GO enrichment of the conserved-core clique clusters, per species (manuscript cluster numbering).
Note	The 116 conserved-core cliques with per-species annotation, and the combined clique GO enrichment, are provided in the figshare data deposit (cliques.xlsx; SUMMARY_TBL_clique_GOterms) rather than as numbered supplementary tables, as they are not cited in the main text.

### Sheet: Table S3
Cluster (manuscript)	Species	GO.ID	Term	Annotated	Significant	Expected	classicFisher	padj	scores	analysis_cluster
1	Aspen	GO:0007017	microtubule-based process	330	9	0.71	2.5e-08	0.0001	7.60206	2
1	Aspen	GO:0007018	microtubule-based movement	126	6	0.27	2.66e-07	0.0006	6.57512	2
1	Aspen	GO:1903047	mitotic cell cycle process	213	6	0.46	5.698e-06	0.0088	5.24428	2
1	Aspen	GO:0000278	mitotic cell cycle	271	6	0.58	2.2413e-05	0.0259	4.6495	2
1	Aspen	GO:0007049	cell cycle	600	8	1.29	3.3452e-05	0.0309	4.47558	2
1	Aspen	GO:0022402	cell cycle process	455	7	0.98	4.5171e-05	0.0347	4.34514	2
1	Birch	GO:0007017	microtubule-based process	109	9	0.35	3.9e-11	0	10.4089	2
1	Birch	GO:0007018	microtubule-based movement	50	6	0.16	1.0112e-08	0	7.99516	2
1	Col0	GO:0008283	cell population proliferation	261	10	0.62	4e-10	0	9.39794	2
1	Col0	GO:0000911	cytokinesis by cell plate formation	204	9	0.48	9.7e-10	0	9.01323	2
1	Col0	GO:0000910	cytokinesis	212	9	0.5	1.36e-09	0	8.86646	2
1	Col0	GO:0009888	tissue development	1207	16	2.85	6.68e-09	0	8.17522	2
1	Col0	GO:0007017	microtubule-based process	262	9	0.62	8.69e-09	0	8.06098	2
1	Col0	GO:0007049	cell cycle	750	13	1.77	1.095e-08	0	7.96059	2
1	Col0	GO:0006275	regulation of DNA replication	134	7	0.32	2.61e-08	0	7.58336	2
1	Col0	GO:0090558	plant epidermis development	668	12	1.57	3.053e-08	0	7.51527	2
1	Col0	GO:0051225	spindle assembly	46	5	0.11	7.39e-08	0	7.13136	2
1	Col0	GO:0051301	cell division	336	9	0.79	7.404e-08	0	7.13053	2
1	Col0	GO:0000226	microtubule cytoskeleton organization	243	8	0.57	8.834e-08	0	7.05384	2
1	Col0	GO:0007051	spindle organization	49	5	0.12	1.0227e-07	0	6.99025	2
1	Col0	GO:1903047	mitotic cell cycle process	101	6	0.24	1.3025e-07	0	6.88522	2
1	Col0	GO:0140694	membraneless organelle assembly	53	5	0.12	1.5283e-07	0	6.81579	2
1	Col0	GO:0070925	organelle assembly	54	5	0.13	1.6813e-07	0	6.77435	2
1	Col0	GO:0048856	anatomical structure development	3859	25	9.1	1.811e-07	0	6.74208	2
1	Col0	GO:0000278	mitotic cell cycle	269	8	0.63	1.926e-07	0	6.71534	2
1	Col0	GO:0032502	developmental process	3906	25	9.21	2.3144e-07	0.0001	6.63556	2
1	Col0	GO:0051052	regulation of DNA metabolic process	192	7	0.45	3.0692e-07	0.0001	6.51297	2
1	Col0	GO:0051726	regulation of cell cycle	288	8	0.68	3.2395e-07	0.0001	6.48952	2
1	Col0	GO:0010389	regulation of G2/M transition of mitotic...	64	5	0.15	3.9832e-07	0.0001	6.39977	2
1	Col0	GO:1902749	regulation of cell cycle G2/M phase tran...	64	5	0.15	3.9832e-07	0.0001	6.39977	2
1	Col0	GO:0000086	G2/M transition of mitotic cell cycle	65	5	0.15	4.3077e-07	0.0001	6.36575	2
1	Col0	GO:0044839	cell cycle G2/M phase transition	65	5	0.15	4.3077e-07	0.0001	6.36575	2
1	Col0	GO:1901990	regulation of mitotic cell cycle phase t...	70	5	0.17	6.257e-07	0.0001	6.20363	2
1	Col0	GO:0010374	stomatal complex development	219	7	0.52	7.4555e-07	0.0001	6.12752	2
1	Col0	GO:1901987	regulation of cell cycle phase transitio...	73	5	0.17	7.7246e-07	0.0001	6.11212	2
1	Col0	GO:0044772	mitotic cell cycle phase transition	74	5	0.17	8.2698e-07	0.0001	6.0825	2
1	Col0	GO:0009653	anatomical structure morphogenesis	1726	16	4.07	9.5219e-07	0.0001	6.02128	2
1	Col0	GO:0044770	cell cycle phase transition	77	5	0.18	1.00901e-06	0.0001	5.9961	2
1	Col0	GO:0007010	cytoskeleton organization	488	9	1.15	1.69562e-06	0.0002	5.77067	2
1	Col0	GO:0007346	regulation of mitotic cell cycle	102	5	0.24	4.07179e-06	0.0005	5.39021	2
1	Col0	GO:0032501	multicellular organismal process	3571	22	8.42	4.24996e-06	0.0005	5.37162	2
1	Col0	GO:0006260	DNA replication	302	7	0.71	6.27928e-06	0.0007	5.20209	2
1	Col0	GO:0022402	cell cycle process	584	9	1.38	7.32203e-06	0.0008	5.13537	2
1	Col0	GO:0048589	developmental growth	774	10	1.82	9.97213e-06	0.0011	5.00121	2
1	Col0	GO:0006270	DNA replication initiation	65	4	0.15	1.64338e-05	0.0017	4.78426	2
1	Col0	GO:0090698	post-embryonic plant morphogenesis	490	8	1.16	1.66648e-05	0.0017	4.7782	2
1	Col0	GO:0010564	regulation of cell cycle process	143	5	0.34	2.1129e-05	0.0021	4.67512	2
1	Col0	GO:0006261	DNA-templated DNA replication	250	6	0.59	2.52543e-05	0.0025	4.59766	2
1	Col0	GO:0040007	growth	919	10	2.17	4.37058e-05	0.0042	4.35946	2
1	Col0	GO:0007275	multicellular organism development	3295	19	7.77	7.51766e-05	0.0069	4.12392	2
1	Col0	GO:0009791	post-embryonic development	2158	15	5.09	7.5694e-05	0.0069	4.12094	2
1	Col0	GO:0099402	plant organ development	1449	12	3.42	9.53399e-05	0.0085	4.02073	2
1	Col0	GO:0048731	system development	2483	16	5.85	9.94482e-05	0.0087	4.0024	2
1	Col0	GO:0007059	chromosome segregation	201	5	0.47	0.00011	0.0092	3.95861	2
1	Col0	GO:1905392	plant organ morphogenesis	829	9	1.95	0.00011	0.0092	3.95861	2
1	Col0	GO:0050793	regulation of developmental process	854	9	2.01	0.00014	0.0115	3.85387	2
1	Col0	GO:0090696	post-embryonic plant organ development	347	6	0.82	0.00015	0.0121	3.82391	2
1	Col0	GO:0010440	stomatal lineage progression	57	3	0.13	0.00033	0.026	3.48149	2
1	Col0	GO:0010103	stomatal complex morphogenesis	148	4	0.35	0.0004	0.0309	3.39794	2
1	Col0	GO:0048447	sepal morphogenesis	72	3	0.17	0.00065	0.0474	3.18709	2
1	Col0	GO:0048451	petal formation	72	3	0.17	0.00065	0.0474	3.18709	2
1	Col0	GO:0048453	sepal formation	72	3	0.17	0.00065	0.0474	3.18709	2
1	Col0	GO:0010075	regulation of meristem growth	170	4	0.4	0.00068	0.0478	3.16749	2
1	Col0	GO:0048449	floral organ formation	170	4	0.4	0.00068	0.0478	3.16749	2
1	Col0	GO:0006259	DNA metabolic process	645	7	1.52	0.00072	0.0498	3.14267	2
1	Ost0	GO:0008283	cell population proliferation	262	9	0.62	9.1e-09	0	8.04096	2
1	Ost0	GO:0051726	regulation of cell cycle	288	9	0.68	2.07e-08	0	7.68403	2
1	Ost0	GO:0006275	regulation of DNA replication	134	7	0.32	2.71e-08	0	7.56703	2
1	Ost0	GO:0009888	tissue development	1201	15	2.85	5.46e-08	0.0001	7.26281	2
1	Ost0	GO:0007049	cell cycle	748	12	1.77	1.118e-07	0.0001	6.95156	2
1	Ost0	GO:1903047	mitotic cell cycle process	101	6	0.24	1.347e-07	0.0001	6.87063	2
1	Ost0	GO:0090558	plant epidermis development	667	11	1.58	3.18e-07	0.0001	6.49757	2
1	Ost0	GO:0051052	regulation of DNA metabolic process	192	7	0.46	3.189e-07	0.0001	6.49635	2
1	Ost0	GO:0010389	regulation of G2/M transition of mitotic...	64	5	0.15	4.097e-07	0.0001	6.38753	2
1	Ost0	GO:1902749	regulation of cell cycle G2/M phase tran...	64	5	0.15	4.097e-07	0.0001	6.38753	2
1	Ost0	GO:0000086	G2/M transition of mitotic cell cycle	65	5	0.15	4.43e-07	0.0001	6.3536	2
1	Ost0	GO:0044839	cell cycle G2/M phase transition	65	5	0.15	4.43e-07	0.0001	6.3536	2
1	Ost0	GO:1901990	regulation of mitotic cell cycle phase t...	70	5	0.17	6.435e-07	0.0002	6.19145	2
1	Ost0	GO:1901987	regulation of cell cycle phase transitio...	73	5	0.17	7.944e-07	0.0002	6.09996	2
1	Ost0	GO:0044772	mitotic cell cycle phase transition	74	5	0.18	8.504e-07	0.0002	6.07038	2
1	Ost0	GO:0044770	cell cycle phase transition	77	5	0.18	1.0376e-06	0.0003	5.98397	2
1	Ost0	GO:0000278	mitotic cell cycle	269	7	0.64	3.0462e-06	0.0007	5.51624	2
1	Ost0	GO:0048856	anatomical structure development	3830	23	9.08	3.7434e-06	0.0008	5.42673	2
1	Ost0	GO:0007346	regulation of mitotic cell cycle	102	5	0.24	4.186e-06	0.0009	5.3782	2
1	Ost0	GO:0032502	developmental process	3876	23	9.19	4.6307e-06	0.0009	5.33435	2
1	Ost0	GO:0009653	anatomical structure morphogenesis	1701	15	4.03	4.7011e-06	0.0009	5.3278	2
1	Ost0	GO:0006260	DNA replication	301	7	0.71	6.377e-06	0.0011	5.19538	2
1	Ost0	GO:0000911	cytokinesis by cell plate formation	204	6	0.48	8.2347e-06	0.0014	5.08435	2
1	Ost0	GO:0000910	cytokinesis	212	6	0.5	1.02559e-05	0.0017	4.98903	2
1	Ost0	GO:0010374	stomatal complex development	219	6	0.52	1.23382e-05	0.0019	4.90875	2
1	Ost0	GO:0090698	post-embryonic plant morphogenesis	484	8	1.15	1.58876e-05	0.0024	4.79894	2
1	Ost0	GO:0006270	DNA replication initiation	65	4	0.15	1.68045e-05	0.0025	4.77457	2
1	Ost0	GO:0010564	regulation of cell cycle process	143	5	0.34	2.17128e-05	0.0031	4.66328	2
1	Ost0	GO:0006261	DNA-templated DNA replication	249	6	0.59	2.54923e-05	0.0034	4.59359	2
1	Ost0	GO:0010103	stomatal complex morphogenesis	148	5	0.35	2.56199e-05	0.0034	4.59142	2
1	Ost0	GO:0007017	microtubule-based process	261	6	0.62	3.31947e-05	0.0042	4.47893	2
1	Ost0	GO:0048731	system development	2475	16	5.87	0.0001	0.0123	4	2
1	Ost0	GO:0051301	cell division	337	6	0.8	0.00014	0.0167	3.85387	2
1	Ost0	GO:0042127	regulation of cell population proliferat...	116	4	0.28	0.00016	0.0185	3.79588	2
1	Ost0	GO:0051225	spindle assembly	46	3	0.11	0.00018	0.0202	3.74473	2
1	Ost0	GO:0007051	spindle organization	49	3	0.12	0.00021	0.023	3.67778	2
1	Ost0	GO:0032501	multicellular organismal process	3545	19	8.41	0.00022	0.0234	3.65758	2
1	Ost0	GO:0000226	microtubule cytoskeleton organization	243	5	0.58	0.00027	0.0273	3.56864	2
1	Ost0	GO:0140694	membraneless organelle assembly	53	3	0.13	0.00027	0.0273	3.56864	2
1	Ost0	GO:0070925	organelle assembly	54	3	0.13	0.00028	0.0276	3.55284	2
1	Ost0	GO:0022402	cell cycle process	582	7	1.38	0.00041	0.0394	3.38722	2
1	Ost0	GO:0099402	plant organ development	1446	11	3.43	0.00044	0.0412	3.35655	2
1	Pine	GO:0007017	microtubule-based process	234	8	0.4	3.6e-09	0	8.4437	2
1	Pine	GO:0000226	microtubule cytoskeleton organization	183	6	0.31	5.435e-07	0.0013	6.2648	2
1	Pine	GO:0007018	microtubule-based movement	96	5	0.16	5.484e-07	0.0013	6.2609	2
1	Pine	GO:0009612	response to mechanical stimulus	43	4	0.07	8.082e-07	0.0013	6.09248	2
1	Pine	GO:0007010	cytoskeleton organization	324	7	0.56	8.98e-07	0.0013	6.04672	2
1	Pine	GO:0007049	cell cycle	699	9	1.2	1.4027e-06	0.0017	5.85304	2
1	Pine	GO:0022402	cell cycle process	558	8	0.96	2.8273e-06	0.003	5.54863	2
1	Pine	GO:1903047	mitotic cell cycle process	336	6	0.58	1.81545e-05	0.0169	4.74102	2
1	Pine	GO:0000280	nuclear division	232	5	0.4	4.10802e-05	0.031	4.38637	2
1	Pine	GO:0009652	thigmotropism	6	2	0.01	4.2426e-05	0.031	4.37237	2
1	Pine	GO:0000278	mitotic cell cycle	396	6	0.68	4.57276e-05	0.031	4.33982	2
1	Spruce	GO:0007017	microtubule-based process	213	8	0.37	1.7e-09	0	8.76955	2
1	Spruce	GO:0000226	microtubule cytoskeleton organization	166	7	0.29	9.6e-09	0	8.01773	2
1	Spruce	GO:0007010	cytoskeleton organization	282	8	0.5	1.56e-08	0	7.80688	2
1	Spruce	GO:0007018	microtubule-based movement	91	5	0.16	4.428e-07	0.0008	6.35379	2
1	Spruce	GO:0022402	cell cycle process	489	8	0.86	1.0696e-06	0.0016	5.97078	2
1	Spruce	GO:0007051	spindle organization	64	4	0.11	4.2899e-06	0.0052	5.36755	2
1	Spruce	GO:0007049	cell cycle	602	8	1.06	5.0659e-06	0.0053	5.29534	2
1	Spruce	GO:1903047	mitotic cell cycle process	284	6	0.5	7.3155e-06	0.0067	5.13576	2
1	Spruce	GO:0000280	nuclear division	194	5	0.34	1.83849e-05	0.015	4.73554	2
1	Spruce	GO:0000278	mitotic cell cycle	341	6	0.6	2.07395e-05	0.0152	4.6832	2
1	Spruce	GO:0007052	mitotic spindle organization	32	3	0.06	2.27297e-05	0.0152	4.64341	2
1	Spruce	GO:1902850	microtubule cytoskeleton organization in...	33	3	0.06	2.4974e-05	0.0153	4.60251	2
1	Spruce	GO:0048285	organelle fission	247	5	0.43	5.85101e-05	0.033	4.23277	2
1	Spruce	GO:0000910	cytokinesis	134	4	0.24	7.99144e-05	0.0419	4.09737	2
2	Aspen	GO:0022613	ribonucleoprotein complex biogenesis	923	25	1.42	9.1e-30	0	29.041	4
2	Aspen	GO:0006412	translation	1000	22	1.54	4.28703e-23	0	22.3678	4
2	Aspen	GO:0044085	cellular component biogenesis	1722	25	2.65	5.43719e-23	0	22.2646	4
2	Aspen	GO:0071840	cellular component organization or bioge...	2992	25	4.61	4.63389e-17	0	16.3341	4
2	Aspen	GO:0042273	ribosomal large subunit biogenesis	123	9	0.19	1.36865e-13	0	12.8637	4
2	Aspen	GO:0010467	gene expression	4479	25	6.9	8.57528e-13	0	12.0668	4
2	Aspen	GO:0009059	macromolecule biosynthetic process	4998	25	7.7	1.19945e-11	0	10.921	4
2	Aspen	GO:0019538	protein metabolic process	5268	23	8.11	7.99036e-09	0	8.09743	4
2	Aspen	GO:0009058	biosynthetic process	6871	25	10.58	2.25737e-08	0	7.6464	4
2	Aspen	GO:0000470	maturation of LSU-rRNA	44	4	0.07	5.85706e-07	0.0002	6.23232	4
2	Aspen	GO:0042255	ribosome assembly	108	5	0.17	5.94223e-07	0.0002	6.22605	4
2	Aspen	GO:0140694	membraneless organelle assembly	174	5	0.27	6.23549e-06	0.0023	5.20513	4
2	Aspen	GO:0043170	macromolecule metabolic process	9654	26	14.87	6.3666e-06	0.0023	5.19609	4
2	Aspen	GO:0022618	protein-RNA complex assembly	216	5	0.33	1.77835e-05	0.0055	4.74998	4
2	Aspen	GO:0070925	organelle assembly	218	5	0.34	1.85908e-05	0.0055	4.7307	4
2	Aspen	GO:0071826	protein-RNA complex organization	219	5	0.34	1.90051e-05	0.0055	4.72113	4
2	Aspen	GO:0000027	ribosomal large subunit assembly	56	3	0.09	8.58833e-05	0.0233	4.06609	4
2	Birch	GO:0044085	cellular component biogenesis	720	25	2.04	6.6e-26	0	25.1805	4
2	Birch	GO:0006412	translation	475	22	1.35	1.812e-24	0	23.7418	4
2	Birch	GO:0071840	cellular component organization or bioge...	1119	25	3.17	4.14104e-21	0	20.3829	4
2	Birch	GO:0010467	gene expression	2073	24	5.88	4.01818e-13	0	12.396	4
2	Birch	GO:0009059	macromolecule biosynthetic process	2282	24	6.47	3.68012e-12	0	11.4341	4
2	Birch	GO:0009058	biosynthetic process	3082	24	8.74	3.38482e-09	0	8.47046	4
2	Birch	GO:0019538	protein metabolic process	2966	23	8.41	1.64849e-08	0	7.78291	4
2	Birch	GO:0043170	macromolecule metabolic process	5060	25	14.34	2.28968e-05	0.0087	4.64022	4
2	Col0	GO:0001510	RNA methylation	174	14	0.27	2.1e-21	0	20.6778	4
2	Col0	GO:0032259	methylation	181	14	0.28	3.6e-21	0	20.4437	4
2	Col0	GO:0043414	macromolecule methylation	181	14	0.28	3.6e-21	0	20.4437	4
2	Col0	GO:0009451	RNA modification	341	14	0.54	2.90886e-17	0	16.5363	4
2	Col0	GO:0019538	protein metabolic process	2713	24	4.26	1.0526e-15	0	14.9777	4
2	Col0	GO:0010467	gene expression	3484	24	5.48	3.30849e-13	0	12.4804	4
2	Col0	GO:0009059	macromolecule biosynthetic process	4232	24	6.65	2.70125e-11	0	10.5684	4
2	Col0	GO:0043170	macromolecule metabolic process	6056	26	9.52	6.75438e-10	0	9.17041	4
2	Col0	GO:0043412	macromolecule modification	1552	14	2.44	2.18431e-08	0	7.66069	4
2	Col0	GO:0009058	biosynthetic process	6378	25	10.03	2.52254e-08	0	7.59816	4
2	Col0	GO:0044238	primary metabolic process	7787	26	12.24	2.75979e-07	0.0001	6.55912	4
2	Col0	GO:0008152	metabolic process	9171	27	14.42	1.57698e-06	0.0005	5.80217	4
2	Col0	GO:0016070	RNA metabolic process	2853	15	4.48	6.63321e-06	0.002	5.17828	4
2	Col0	GO:0042254	ribosome biogenesis	350	6	0.55	1.49136e-05	0.0042	4.82642	4
2	Col0	GO:0022613	ribonucleoprotein complex biogenesis	354	6	0.56	1.59044e-05	0.0042	4.79848	4
2	Col0	GO:0009987	cellular process	11378	28	17.88	3.98244e-05	0.0098	4.39985	4
2	Col0	GO:0090304	nucleic acid metabolic process	3367	15	5.29	5.14774e-05	0.0104	4.28838	4
2	Col0	GO:0009218	pyrimidine ribonucleotide metabolic proc...	133	4	0.21	5.36606e-05	0.0104	4.27034	4
2	Col0	GO:0009220	pyrimidine ribonucleotide biosynthetic p...	133	4	0.21	5.36606e-05	0.0104	4.27034	4
2	Col0	GO:0006220	pyrimidine nucleotide metabolic process	134	4	0.21	5.52514e-05	0.0104	4.25766	4
2	Col0	GO:0006221	pyrimidine nucleotide biosynthetic proce...	134	4	0.21	5.52514e-05	0.0104	4.25766	4
2	Col0	GO:0072528	pyrimidine-containing compound biosynthe...	142	4	0.22	6.92475e-05	0.0124	4.1596	4
2	Col0	GO:0006139	nucleobase-containing compound metabolic...	3968	16	6.24	8.45536e-05	0.0145	4.07287	4
2	Col0	GO:0072527	pyrimidine-containing compound metabolic...	153	4	0.24	9.25016e-05	0.0147	4.03385	4
2	Col0	GO:0009260	ribonucleotide biosynthetic process	155	4	0.24	9.72718e-05	0.0147	4.01201	4
2	Col0	GO:0046390	ribose phosphate biosynthetic process	155	4	0.24	9.72718e-05	0.0147	4.01201	4
2	Ost0	GO:0019538	protein metabolic process	2718	28	4.3	6.7e-22	0	21.1739	4
2	Ost0	GO:0001510	RNA methylation	174	14	0.28	2.23e-21	0	20.6517	4
2	Ost0	GO:0032259	methylation	181	14	0.29	3.94e-21	0	20.4045	4
2	Ost0	GO:0043414	macromolecule methylation	181	14	0.29	3.94e-21	0	20.4045	4
2	Ost0	GO:0009451	RNA modification	348	14	0.55	4.18234e-17	0	16.3786	4
2	Ost0	GO:0043170	macromolecule metabolic process	6060	29	9.58	8.33082e-14	0	13.0793	4
2	Ost0	GO:0010467	gene expression	3490	24	5.52	3.91958e-13	0	12.4068	4
2	Ost0	GO:0009059	macromolecule biosynthetic process	4238	24	6.7	3.17014e-11	0	10.4989	4
2	Ost0	GO:0044238	primary metabolic process	7782	29	12.3	1.04268e-10	0	9.98185	4
2	Ost0	GO:0009058	biosynthetic process	6384	27	10.09	2.03802e-10	0	9.69079	4
2	Ost0	GO:0008152	metabolic process	9171	29	14.5	1.08611e-08	0	7.96412	4
2	Ost0	GO:0043412	macromolecule modification	1555	14	2.46	2.4077e-08	0	7.6184	4
2	Ost0	GO:0009987	cellular process	11355	29	17.95	4.2482e-06	0.0013	5.37179	4
2	Ost0	GO:0016070	RNA metabolic process	2849	15	4.5	7.0042e-06	0.002	5.15464	4
2	Ost0	GO:0042254	ribosome biogenesis	357	6	0.56	1.72274e-05	0.0045	4.76378	4
2	Ost0	GO:0022613	ribonucleoprotein complex biogenesis	361	6	0.57	1.83467e-05	0.0045	4.73644	4
2	Ost0	GO:0090304	nucleic acid metabolic process	3361	15	5.31	5.39874e-05	0.0125	4.26771	4
2	Ost0	GO:0006139	nucleobase-containing compound metabolic...	3965	16	6.27	9.00412e-05	0.0197	4.04556	4
2	Pine	GO:0043043	peptide biosynthetic process	268	11	0.28	1.8e-16	0	15.7447	4
2	Pine	GO:0043604	amide biosynthetic process	325	11	0.34	1.51e-15	0	14.821	4
2	Pine	GO:0006518	peptide metabolic process	366	11	0.39	5.62e-15	0	14.2503	4
2	Pine	GO:0006412	translation	387	11	0.41	1.039e-14	0	13.9834	4
2	Pine	GO:0043603	amide metabolic process	604	11	0.64	1.36901e-12	0	11.8636	4
2	Pine	GO:0042254	ribosome biogenesis	287	9	0.3	2.86173e-12	0	11.5434	4
2	Pine	GO:0022613	ribonucleoprotein complex biogenesis	379	9	0.4	3.46691e-11	0	10.4601	4
2	Pine	GO:0042273	ribosomal large subunit biogenesis	73	6	0.08	7.89064e-11	0	10.1029	4
2	Pine	GO:0010467	gene expression	3325	13	3.52	7.7694e-07	0.0006	6.10961	4
2	Pine	GO:0000470	maturation of LSU-rRNA	20	3	0.02	1.09452e-06	0.0008	5.96078	4
2	Pine	GO:0042255	ribosome assembly	80	4	0.08	1.2573e-06	0.0009	5.90056	4
2	Pine	GO:0044085	cellular component biogenesis	1353	9	1.43	2.28396e-06	0.0014	5.64131	4
2	Pine	GO:0009059	macromolecule biosynthetic process	3962	13	4.19	6.54995e-06	0.0038	5.18376	4
2	Pine	GO:0019538	protein metabolic process	3474	12	3.67	1.4955e-05	0.0077	4.82521	4
2	Pine	GO:0140694	membraneless organelle assembly	150	4	0.16	1.54039e-05	0.0077	4.81237	4
2	Pine	GO:0022618	protein-RNA complex assembly	174	4	0.18	2.76214e-05	0.0129	4.55875	4
2	Pine	GO:0071826	protein-RNA complex organization	179	4	0.19	3.08674e-05	0.0133	4.5105	4
2	Pine	GO:0006364	rRNA processing	181	4	0.19	3.22412e-05	0.0133	4.49159	4
2	Pine	GO:0016072	rRNA metabolic process	192	4	0.2	4.06151e-05	0.0159	4.39131	4
2	Pine	GO:0002181	cytoplasmic translation	73	3	0.08	5.77077e-05	0.0215	4.23877	4
2	Pine	GO:0070925	organelle assembly	215	4	0.23	6.31434e-05	0.0224	4.19967	4
2	Pine	GO:0042274	ribosomal small subunit biogenesis	82	3	0.09	8.16933e-05	0.0277	4.08781	4
2	Pine	GO:0071840	cellular component organization or bioge...	3392	11	3.59	9.90918e-05	0.0321	4.00396	4
2	Spruce	GO:0043043	peptide biosynthetic process	225	8	0.21	3.1e-12	0	11.5086	4
2	Spruce	GO:0006518	peptide metabolic process	286	8	0.26	2.16e-11	0	10.6655	4
2	Spruce	GO:0006412	translation	334	8	0.31	7.48e-11	0	10.1261	4
2	Spruce	GO:0043604	amide biosynthetic process	368	8	0.34	1.623e-10	0	9.78968	4
2	Spruce	GO:0042273	ribosomal large subunit biogenesis	63	5	0.06	1.6944e-09	0	8.77098	4
2	Spruce	GO:0043603	amide metabolic process	608	8	0.56	8.6826e-09	0	8.06135	4
2	Spruce	GO:0042254	ribosome biogenesis	252	6	0.23	4.02154e-08	0	7.39561	4
2	Spruce	GO:0022613	ribonucleoprotein complex biogenesis	324	6	0.3	1.78888e-07	0.0002	6.74742	4
2	Spruce	GO:0010467	gene expression	2910	10	2.67	1.2253e-05	0.01	4.91176	4
2	Spruce	GO:0002181	cytoplasmic translation	67	3	0.06	2.72763e-05	0.02	4.56421	4
2	Spruce	GO:0009059	macromolecule biosynthetic process	3495	10	3.2	6.91284e-05	0.0461	4.16034	4
3	Col0	GO:0010200	response to chitin	420	10	0.4	9e-13	0	12.0458	3
3	Col0	GO:0035556	intracellular signal transduction	617	10	0.58	4.02e-11	0	10.3958	3
3	Col0	GO:1901698	response to nitrogen compound	643	10	0.61	6.03e-11	0	10.2197	3
3	Col0	GO:0009611	response to wounding	330	7	0.31	1.1716e-08	0	7.93122	3
3	Col0	GO:0007165	signal transduction	1511	11	1.43	1.39677e-08	0	7.85488	3
3	Col0	GO:0023052	signaling	1586	11	1.5	2.32013e-08	0	7.63449	3
3	Col0	GO:0007154	cell communication	1593	11	1.5	2.42949e-08	0	7.61448	3
3	Col0	GO:0002679	respiratory burst involved in defense re...	120	5	0.11	7.25064e-08	0	7.13962	3
3	Col0	GO:0045730	respiratory burst	120	5	0.11	7.25064e-08	0	7.13962	3
3	Col0	GO:0002252	immune effector process	127	5	0.12	9.63387e-08	0	7.0162	3
3	Col0	GO:1901700	response to oxygen-containing compound	2348	12	2.21	1.06107e-07	0	6.97426	3
3	Col0	GO:0009755	hormone-mediated signaling pathway	753	8	0.71	1.74178e-07	0.0001	6.75901	3
3	Col0	GO:0032870	cellular response to hormone stimulus	790	8	0.75	2.51582e-07	0.0001	6.59932	3
3	Col0	GO:0071495	cellular response to endogenous stimulus	790	8	0.75	2.51582e-07	0.0001	6.59932	3
3	Col0	GO:0009612	response to mechanical stimulus	63	4	0.06	3.18537e-07	0.0001	6.49684	3
3	Col0	GO:0051716	cellular response to stimulus	2468	11	2.33	2.19479e-06	0.0005	5.65861	3
3	Col0	GO:0009753	response to jasmonic acid	468	6	0.44	3.04205e-06	0.0007	5.51683	3
3	Col0	GO:0070542	response to fatty acid	471	6	0.44	3.1564e-06	0.0007	5.50081	3
3	Col0	GO:0070887	cellular response to chemical stimulus	1114	8	1.05	3.39653e-06	0.0007	5.46896	3
3	Col0	GO:0009719	response to endogenous stimulus	1665	9	1.57	6.72472e-06	0.0013	5.17233	3
3	Col0	GO:0009725	response to hormone	1665	9	1.57	6.72472e-06	0.0013	5.17233	3
3	Col0	GO:0042221	response to chemical	3429	12	3.23	7.01016e-06	0.0013	5.15427	3
3	Col0	GO:0071396	cellular response to lipid	559	6	0.53	8.44809e-06	0.0014	5.07324	3
3	Col0	GO:0009723	response to ethylene	349	5	0.33	1.39927e-05	0.0023	4.8541	3
3	Col0	GO:0006950	response to stress	3777	12	3.56	1.98405e-05	0.0031	4.70245	3
3	Col0	GO:0033993	response to lipid	1093	7	1.03	3.60708e-05	0.0055	4.44284	3
3	Col0	GO:0050794	regulation of cellular process	4063	12	3.83	4.30926e-05	0.0063	4.3656	3
3	Col0	GO:0009738	abscisic acid-activated signaling pathwa...	248	4	0.23	7.37719e-05	0.0104	4.13211	3
3	Col0	GO:0071215	cellular response to abscisic acid stimu...	261	4	0.25	8.99175e-05	0.0118	4.04616	3
3	Col0	GO:0097306	cellular response to alcohol	261	4	0.25	8.99175e-05	0.0118	4.04616	3
3	Col0	GO:1901701	cellular response to oxygen-containing c...	860	6	0.81	9.57569e-05	0.0122	4.01883	3
3	Col0	GO:0050789	regulation of biological process	4475	12	4.22	0.00012	0.0143	3.92082	3
3	Col0	GO:0050896	response to stimulus	6262	14	5.91	0.00012	0.0143	3.92082	3
3	Col0	GO:0009692	ethylene metabolic process	117	3	0.11	0.00017	0.0172	3.76955	3
3	Col0	GO:0009693	ethylene biosynthetic process	117	3	0.11	0.00017	0.0172	3.76955	3
3	Col0	GO:0043449	alkene metabolic process	117	3	0.11	0.00017	0.0172	3.76955	3
3	Col0	GO:0043450	alkene biosynthetic process	117	3	0.11	0.00017	0.0172	3.76955	3
3	Col0	GO:1900673	olefin metabolic process	117	3	0.11	0.00017	0.0172	3.76955	3
3	Col0	GO:1900674	olefin biosynthetic process	117	3	0.11	0.00017	0.0172	3.76955	3
3	Col0	GO:0009737	response to abscisic acid	612	5	0.58	0.0002	0.0192	3.69897	3
3	Col0	GO:0009873	ethylene-activated signaling pathway	124	3	0.12	0.0002	0.0192	3.69897	3
3	Col0	GO:0097305	response to alcohol	614	5	0.58	0.00021	0.0197	3.67778	3
3	Col0	GO:0120251	hydrocarbon biosynthetic process	130	3	0.12	0.00023	0.0211	3.63827	3
3	Col0	GO:0000160	phosphorelay signal transduction system	135	3	0.13	0.00026	0.0226	3.58503	3
3	Col0	GO:0002376	immune system process	649	5	0.61	0.00027	0.0226	3.56864	3
3	Col0	GO:0120252	hydrocarbon metabolic process	136	3	0.13	0.00027	0.0226	3.56864	3
3	Col0	GO:0065007	biological regulation	4853	12	4.58	0.00027	0.0226	3.56864	3
3	Col0	GO:0071369	cellular response to ethylene stimulus	143	3	0.13	0.00031	0.0254	3.50864	3
3	Col0	GO:0009628	response to abiotic stimulus	2757	9	2.6	0.00038	0.0306	3.42022	3
3	Col0	GO:0120255	olefinic compound biosynthetic process	155	3	0.15	0.00039	0.0307	3.40894	3
3	Col0	GO:0120254	olefinic compound metabolic process	164	3	0.15	0.00046	0.0355	3.33724	3
3	Col0	GO:0001101	response to acid chemical	427	4	0.4	0.00059	0.0447	3.22915	3
3	Ost0	GO:0010200	response to chitin	420	9	0.4	4.8e-11	0	10.3188	3
3	Ost0	GO:0035556	intracellular signal transduction	619	9	0.59	1.475e-09	0	8.83121	3
3	Ost0	GO:1901698	response to nitrogen compound	642	9	0.61	2.032e-09	0	8.69208	3
3	Ost0	GO:0009611	response to wounding	329	7	0.31	1.1931e-08	0	7.92332	3
3	Ost0	GO:0009755	hormone-mediated signaling pathway	755	8	0.72	1.85712e-07	0.0001	6.73116	3
3	Ost0	GO:0007165	signal transduction	1510	10	1.43	2.38761e-07	0.0001	6.62204	3
3	Ost0	GO:0032870	cellular response to hormone stimulus	791	8	0.75	2.65367e-07	0.0001	6.57615	3
3	Ost0	GO:0071495	cellular response to endogenous stimulus	791	8	0.75	2.65367e-07	0.0001	6.57615	3
3	Ost0	GO:0009612	response to mechanical stimulus	63	4	0.06	3.25854e-07	0.0001	6.48698	3
3	Ost0	GO:0023052	signaling	1585	10	1.5	3.76432e-07	0.0001	6.42431	3
3	Ost0	GO:0007154	cell communication	1592	10	1.51	3.92305e-07	0.0001	6.40638	3
3	Ost0	GO:0009719	response to endogenous stimulus	1668	10	1.58	6.0683e-07	0.0002	6.21693	3
3	Ost0	GO:0009725	response to hormone	1668	10	1.58	6.0683e-07	0.0002	6.21693	3
3	Ost0	GO:1901700	response to oxygen-containing compound	2343	11	2.22	1.37485e-06	0.0004	5.86174	3
3	Ost0	GO:0006950	response to stress	3754	13	3.56	2.18191e-06	0.0006	5.66116	3
3	Ost0	GO:0051716	cellular response to stimulus	2468	11	2.34	2.32507e-06	0.0006	5.63356	3
3	Ost0	GO:0070887	cellular response to chemical stimulus	1115	8	1.06	3.56866e-06	0.0008	5.4475	3
3	Ost0	GO:0002679	respiratory burst involved in defense re...	120	4	0.11	4.34474e-06	0.0009	5.36204	3
3	Ost0	GO:0045730	respiratory burst	120	4	0.11	4.34474e-06	0.0009	5.36204	3
3	Ost0	GO:0050794	regulation of cellular process	4053	13	3.84	5.40929e-06	0.001	5.26686	3
3	Ost0	GO:0002252	immune effector process	127	4	0.12	5.44346e-06	0.001	5.26413	3
3	Ost0	GO:0042221	response to chemical	3427	12	3.25	7.41129e-06	0.0013	5.13011	3
3	Ost0	GO:0071396	cellular response to lipid	559	6	0.53	8.72823e-06	0.0015	5.05907	3
3	Ost0	GO:0009605	response to external stimulus	1827	9	1.73	1.51165e-05	0.0024	4.82055	3
3	Ost0	GO:0050896	response to stimulus	6240	15	5.92	1.52364e-05	0.0024	4.81712	3
3	Ost0	GO:0050789	regulation of biological process	4466	13	4.24	1.68541e-05	0.0026	4.77329	3
3	Ost0	GO:0033993	response to lipid	1093	7	1.04	3.74235e-05	0.0053	4.42686	3
3	Ost0	GO:0001101	response to acid chemical	426	5	0.4	3.74737e-05	0.0053	4.42627	3
3	Ost0	GO:0065007	biological regulation	4840	13	4.59	4.2687e-05	0.0058	4.3697	3
3	Ost0	GO:0009628	response to abiotic stimulus	2753	10	2.61	5.79921e-05	0.0075	4.23663	3
3	Ost0	GO:0009753	response to jasmonic acid	469	5	0.44	5.92493e-05	0.0075	4.22732	3
3	Ost0	GO:0070542	response to fatty acid	472	5	0.45	6.10709e-05	0.0075	4.21417	3
3	Ost0	GO:0009738	abscisic acid-activated signaling pathwa...	247	4	0.23	7.42468e-05	0.0089	4.12932	3
3	Ost0	GO:0071215	cellular response to abscisic acid stimu...	260	4	0.25	9.05662e-05	0.0102	4.04303	3
3	Ost0	GO:0097306	cellular response to alcohol	260	4	0.25	9.05662e-05	0.0102	4.04303	3
3	Ost0	GO:1901701	cellular response to oxygen-containing c...	860	6	0.82	9.88354e-05	0.0108	4.00509	3
3	Ost0	GO:0009692	ethylene metabolic process	118	3	0.11	0.00018	0.0169	3.74473	3
3	Ost0	GO:0009693	ethylene biosynthetic process	118	3	0.11	0.00018	0.0169	3.74473	3
3	Ost0	GO:0043449	alkene metabolic process	118	3	0.11	0.00018	0.0169	3.74473	3
3	Ost0	GO:0043450	alkene biosynthetic process	118	3	0.11	0.00018	0.0169	3.74473	3
3	Ost0	GO:1900673	olefin metabolic process	118	3	0.11	0.00018	0.0169	3.74473	3
3	Ost0	GO:1900674	olefin biosynthetic process	118	3	0.11	0.00018	0.0169	3.74473	3
3	Ost0	GO:0009737	response to abscisic acid	611	5	0.58	0.00021	0.0188	3.67778	3
3	Ost0	GO:0097305	response to alcohol	613	5	0.58	0.00021	0.0188	3.67778	3
3	Ost0	GO:0120251	hydrocarbon biosynthetic process	133	3	0.13	0.00025	0.0219	3.60206	3
3	Ost0	GO:0002376	immune system process	650	5	0.62	0.00027	0.0231	3.56864	3
3	Ost0	GO:0009723	response to ethylene	348	4	0.33	0.00028	0.0235	3.55284	3
3	Ost0	GO:0120252	hydrocarbon metabolic process	139	3	0.13	0.00029	0.0238	3.5376	3
3	Ost0	GO:0120255	olefinic compound biosynthetic process	156	3	0.15	0.00041	0.0329	3.38722	3
3	Ost0	GO:0042538	hyperosmotic salinity response	160	3	0.15	0.00044	0.0346	3.35655	3
3	Ost0	GO:0120254	olefinic compound metabolic process	165	3	0.16	0.00048	0.0371	3.31876	3
3	Ost0	GO:0009414	response to water deprivation	411	4	0.39	0.00052	0.0394	3.284	3
3	Ost0	GO:0009415	response to water	419	4	0.4	0.00056	0.0416	3.25181	3
3	Ost0	GO:0009651	response to salt stress	778	5	0.74	0.00063	0.0459	3.20066	3
